# Rapid profiling of transcription factor-cofactor interaction networks reveals principles of epigenetic regulation

**DOI:** 10.1101/2024.04.05.588333

**Authors:** MM Inge, R Miller, H Hook, D Bray, JL Keenan, R Zhao, TD Gilmore, T Siggers

## Abstract

Transcription factor (TF)-cofactor (COF) interactions define dynamic, cell-specific networks that govern gene expression; however, these networks are understudied due to a lack of methods for high-throughput profiling of DNA-bound TF-COF complexes. Here we describe the <u>Co</u>factor <u>Rec</u>ruitment (CoRec) method for rapid profiling of cell-specific TF-COF complexes. We define a lysine acetyltransferase (KAT)-TF network in resting and stimulated T cells. We find promiscuous recruitment of KATs for many TFs and that 35% of KAT-TF interactions are condition specific. KAT-TF interactions identify NF-κB as a primary regulator of acutely induced H3K27ac. Finally, we find that heterotypic clustering of CBP/P300-recruiting TFs is a strong predictor of total promoter H3K27ac. Our data supports clustering of TF sites that broadly recruit KATs as a mechanism for widespread co-occurring histone acetylation marks. CoRec can be readily applied to different cell systems and provides a powerful approach to define TF-COF networks impacting chromatin state and gene regulation.
