## Supplemental File 1 for "Rapid profiling of transcription factor-cofactor interaction networks reveals principles of epigenetic regulation"

### Sheet: motif_clusters
Motif Name	Motif ID	Database	TF cluster
NFE2L2	MA0150.1	JASPAR	AP-1
FOS::JUN	MA0099.2	JASPAR	AP-1
MAF::NFE2	MA0501.1	JASPAR	AP-1
BACH2	MA1101.1	JASPAR	AP-1
BACH1	MA1633.1	JASPAR	AP-1
MAFK	MA0496.3	JASPAR	AP-1
MAFG::NFE2L1	MA0089.2	JASPAR	AP-1
BATF::JUN	MA0462.1	JASPAR	AP-1
FOS	MA0476.1	JASPAR	AP-1
FOSL1	MA0477.1	JASPAR	AP-1
FOSL2	MA0478.1	JASPAR	AP-1
JUN	MA0489.1	JASPAR	AP-1
JUNB	MA0490.1	JASPAR	AP-1
JUND	MA0491.1	JASPAR	AP-1
JDP2	MA0655.1	JASPAR	AP-1
NFE2	MA0841.1	JASPAR	AP-1
JUN::JUNB	MA1132.1	JASPAR	AP-1
FOSL1::JUND	MA1142.1	JASPAR	AP-1
BACH2	MA1101.2	JASPAR	AP-1
BATF::JUN	MA0462.2	JASPAR	AP-1
BATF	MA1634.1	JASPAR	AP-1
BATF3	MA0835.2	JASPAR	AP-1
BNC2	MA1928.1	JASPAR	AP-1
BACH1	MA1633.2	JASPAR	AP-1
FOS::JUN	MA0099.3	JASPAR	AP-1
FOSL1::JUN	MA1128.1	JASPAR	AP-1
FOSL2::JUN	MA1130.1	JASPAR	AP-1
FOS::JUNB	MA1134.1	JASPAR	AP-1
FOSB::JUNB	MA1135.1	JASPAR	AP-1
FOSL1::JUNB	MA1137.1	JASPAR	AP-1
FOSL2::JUNB	MA1138.1	JASPAR	AP-1
FOS::JUND	MA1141.1	JASPAR	AP-1
FOSL2::JUND	MA1144.1	JASPAR	AP-1
FOSL1	MA0477.2	JASPAR	AP-1
JUNB	MA0490.2	JASPAR	AP-1
JUND	MA0491.2	JASPAR	AP-1
CREB1	MA0018.1	JASPAR	ATF_v1
CREB1	MA0018.2	JASPAR	ATF_v1
FOSL1::JUND	MA1143.1	JASPAR	ATF_v1
JUN	MA0488.1	JASPAR	ATF_v1
JUND	MA0492.1	JASPAR	ATF_v1
ATF2	MA1632.1	JASPAR	ATF_v1
CREB1	MA0018.4	JASPAR	ATF_v1
JDP2	MA0656.1	JASPAR	ATF_v1
ATF7	MA0834.1	JASPAR	ATF_v1
CREB1	MA0018.3	JASPAR	ATF_v1
FOS::JUN	MA1126.1	JASPAR	ATF_v1
FOSB::JUN	MA1127.1	JASPAR	ATF_v1
FOSL1::JUN	MA1129.1	JASPAR	ATF_v1
FOSL2::JUN	MA1131.1	JASPAR	ATF_v1
JUN::JUNB	MA1133.1	JASPAR	ATF_v1
FOSB::JUNB	MA1136.1	JASPAR	ATF_v1
FOSL2::JUNB	MA1139.1	JASPAR	ATF_v1
JUNB	MA1140.1	JASPAR	ATF_v1
FOSL2::JUND	MA1145.1	JASPAR	ATF_v1
BACH2	MA1470.1	JASPAR	ATF_v1
CREB3L4	MA1475.1	JASPAR	ATF_v1
ATF3	MA0605.2	JASPAR	ATF_v1
JUNB	MA1140.2	JASPAR	ATF_v1
CREM	MA0609.2	JASPAR	ATF_v1
FOS	MA1951.1	JASPAR	ATF_v1
CREB3	MA0638.1	JASPAR	ATF_v2
CREB3L1	MA0839.1	JASPAR	ATF_v2
XBP1	MA0844.1	JASPAR	ATF_v2
ATF6	MA1466.1	JASPAR	ATF_v2
CREB3L4	MA1474.1	JASPAR	ATF_v2
ATF4	MA0833.1	JASPAR	ATF_v3
CEBPG	MA1636.1	JASPAR	ATF_v3
ATF4	MA0833.2	JASPAR	ATF_v3
BARHL2	MA0635.1	JASPAR	BARHL
BARHL1	MA0877.2	JASPAR	BARHL
BARHL1	MA0877.3	JASPAR	BARHL
BCL6B	MA0731.1	JASPAR	BCL6
BCL6	MA0463.2	JASPAR	BCL6
MAX	MA0058.1	JASPAR	BHLH_v1
MAX::MYC	MA0059.1	JASPAR	BHLH_v1
USF1	MA0093.1	JASPAR	BHLH_v1
CLOCK	MA0819.1	JASPAR	BHLH_v1
MAX	MA0058.3	JASPAR	BHLH_v1
MNT	MA0825.1	JASPAR	BHLH_v1
MXI1	MA1108.1	JASPAR	BHLH_v1
MYC	MA0147.3	JASPAR	BHLH_v1
MYCN	MA0104.4	JASPAR	BHLH_v1
CLOCK	MA0819.2	JASPAR	BHLH_v1
TAL1::TCF3	MA0091.1	JASPAR	BHLH_v1
MAX	MA0058.2	JASPAR	BHLH_v1
MSGN1	MA1524.1	JASPAR	BHLH_v1
TFAP4	MA1570.1	JASPAR	BHLH_v1
MXI1	MA1108.2	JASPAR	BHLH_v1
USF2	MA0526.1	JASPAR	BHLH_v1
USF1	MA0093.2	JASPAR	BHLH_v1
BHLHE41	MA0636.1	JASPAR	BHLH_v1
MLXIPL	MA0664.1	JASPAR	BHLH_v1
TFEB	MA0692.1	JASPAR	BHLH_v1
BHLHE40	MA0464.2	JASPAR	BHLH_v1
TFE3	MA0831.1	JASPAR	BHLH_v1
TFEC	MA0871.1	JASPAR	BHLH_v1
TFE3	MA0831.2	JASPAR	BHLH_v1
ARNT2	MA1464.1	JASPAR	BHLH_v1
TFEC	MA0871.2	JASPAR	BHLH_v1
USF2	MA0526.4	JASPAR	BHLH_v1
TFE3	MA0831.3	JASPAR	BHLH_v1
HEY2	MA0649.1	JASPAR	BHLH_v1
HES5	MA0821.1	JASPAR	BHLH_v1
HES7	MA0822.1	JASPAR	BHLH_v1
HEY1	MA0823.1	JASPAR	BHLH_v1
HES6	MA1493.1	JASPAR	BHLH_v1
SOHLH2	MA1560.1	JASPAR	BHLH_v1
HES1	MA1099.2	JASPAR	BHLH_v1
HES2	MA0616.2	JASPAR	BHLH_v1
HES5	MA0821.2	JASPAR	BHLH_v1
MLX	MA0663.1	JASPAR	BHLH_v1
SREBF2	MA0828.1	JASPAR	BHLH_v1
SREBF1	MA0829.2	JASPAR	BHLH_v1
SREBF2	MA0828.2	JASPAR	BHLH_v1
MITF	MA0620.2	JASPAR	BHLH_v1
USF2	MA0526.2	JASPAR	BHLH_v1
MITF	MA0620.3	JASPAR	BHLH_v1
USF1	MA0093.3	JASPAR	BHLH_v1
USF2	MA0526.3	JASPAR	BHLH_v1
MSC	MA0665.1	JASPAR	BHLH_v2
MYF6	MA0667.1	JASPAR	BHLH_v2
TFAP4	MA0691.1	JASPAR	BHLH_v2
ATOH1	MA1467.1	JASPAR	BHLH_v2
BHLHA15	MA1472.1	JASPAR	BHLH_v2
FERD3L	MA1485.1	JASPAR	BHLH_v2
NEUROD2	MA0668.1	JASPAR	BHLH_v3
NEUROG2	MA0669.1	JASPAR	BHLH_v3
OLIG2	MA0678.1	JASPAR	BHLH_v3
BHLHE23	MA0817.1	JASPAR	BHLH_v3
BHLHE22	MA0818.1	JASPAR	BHLH_v3
OLIG1	MA0826.1	JASPAR	BHLH_v3
OLIG3	MA0827.1	JASPAR	BHLH_v3
ATOH7	MA1468.1	JASPAR	BHLH_v3
TCF21	MA1568.1	JASPAR	BHLH_v3
NEUROG1	MA0623.2	JASPAR	BHLH_v3
BHLHA15	MA0607.2	JASPAR	BHLH_v3
BHLHE22	MA0818.2	JASPAR	BHLH_v3
ZBTB18	MA0698.1	JASPAR	BHLH_v4
NEUROD1	MA1109.1	JASPAR	BHLH_v4
TWIST1	MA1123.1	JASPAR	BHLH_v4
HAND2	MA1638.1	JASPAR	BHLH_v4
NEUROG2	MA1642.1	JASPAR	BHLH_v4
TWIST1	MA1123.2	JASPAR	BHLH_v4
ZEB1	MA0103.2	JASPAR	BHLH_v5
SNAI2	MA0745.1	JASPAR	BHLH_v5
FIGLA	MA0820.1	JASPAR	BHLH_v5
TCF3	MA0522.2	JASPAR	BHLH_v5
TCF4	MA0830.1	JASPAR	BHLH_v5
ZEB1	MA0103.3	JASPAR	BHLH_v5
SNAI1	MA1558.1	JASPAR	BHLH_v5
SNAI3	MA1559.1	JASPAR	BHLH_v5
ASCL1	MA1631.1	JASPAR	BHLH_v5
TCF12	MA1648.1	JASPAR	BHLH_v5
MYOD1	MA0499.2	JASPAR	BHLH_v5
SNAI2	MA0745.2	JASPAR	BHLH_v5
TCF3	MA0522.3	JASPAR	BHLH_v5
TCF4	MA0830.2	JASPAR	BHLH_v5
NHLH1	MA0048.1	JASPAR	BHLH_v6
NHLH1	MA0048.2	JASPAR	BHLH_v6
ASCL1	MA1100.1	JASPAR	BHLH_v6
NHLH2	MA1529.1	JASPAR	BHLH_v6
ASCL1	MA1100.2	JASPAR	BHLH_v6
BHLHE22	MA1635.1	JASPAR	BHLH_v6
MYF5	MA1641.1	JASPAR	BHLH_v6
MYOG	MA0500.2	JASPAR	BHLH_v6
CEBPB	MA0466.1	JASPAR	CEBP
CEBPA	MA0102.3	JASPAR	CEBP
CEBPA	MA0102.4	JASPAR	CEBP
CEBPD	MA0836.2	JASPAR	CEBP
CEBPB	MA0466.2	JASPAR	CEBP
CEBPD	MA0836.1	JASPAR	CEBP
CEBPE	MA0837.1	JASPAR	CEBP
CEBPG	MA0838.1	JASPAR	CEBP
CEBPB	MA0466.3	JASPAR	CEBP
CEBPE	MA0837.2	JASPAR	CEBP
CTCF	MA0139.1	JASPAR	CTCF
CTCF	MA1929.1	JASPAR	CTCF
CTCF	MA1930.1	JASPAR	CTCF
CTCFL	MA1102.1	JASPAR	CTCFL
CTCFL	MA1102.2	JASPAR	CTCFL
DMRT3	MA0610.1	JASPAR	DMRT
DMRTA2	MA1478.1	JASPAR	DMRT
DMRTC2	MA1479.1	JASPAR	DMRT
DMRTA1	MA1707.1	JASPAR	DMRT
DUX4	MA0468.1	JASPAR	DUX
DUXA	MA0884.1	JASPAR	DUX
DUXA	MA0884.2	JASPAR	DUX
E2F7	MA0758.1	JASPAR	E2F_v1
E2F8	MA0865.1	JASPAR	E2F_v1
E2F4	MA0470.1	JASPAR	E2F_v1
E2F6	MA0471.1	JASPAR	E2F_v1
E2F1	MA0024.2	JASPAR	E2F_v1
TFDP1	MA1122.1	JASPAR	E2F_v1
E2F6	MA0471.2	JASPAR	E2F_v1
E2F8	MA0865.2	JASPAR	E2F_v1
E2F1	MA0024.1	JASPAR	E2F_v2
E2F3	MA0469.2	JASPAR	E2F_v2
E2F1	MA0024.3	JASPAR	E2F_v2
E2F2	MA0864.1	JASPAR	E2F_v2
E2F2	MA0864.2	JASPAR	E2F_v2
E2F3	MA0469.3	JASPAR	E2F_v2
E2F4	MA0470.2	JASPAR	E2F_v2
ZNF417	MA1727.1	JASPAR	E2F_v2
EBF1	MA0154.2	JASPAR	EBF
EBF1	MA0154.3	JASPAR	EBF
EBF3	MA1637.1	JASPAR	EBF
EBF1	MA0154.4	JASPAR	EBF
EGR2	MA0472.2	JASPAR	EGR
EGR3	MA0732.1	JASPAR	EGR
EGR4	MA0733.1	JASPAR	EGR
EGR1	MA0162.3	JASPAR	EGR
EGR1	MA0162.4	JASPAR	EGR
ERF::NHLH1	MA1938.1	JASPAR	ERF_NHLH1
ERF::SREBF2	MA1939.1	JASPAR	ERF_SREBF2
ELK1	MA0028.1	JASPAR	ETS
GABPA	MA0062.1	JASPAR	ETS
ELK4	MA0076.2	JASPAR	ETS
ETV6	MA0645.1	JASPAR	ETS
ZBTB7A	MA0750.2	JASPAR	ETS
ETV7	MA1708.1	JASPAR	ETS
ETV5	MA0765.2	JASPAR	ETS
ELK4	MA0076.1	JASPAR	ETS
EHF	MA0598.2	JASPAR	ETS
ELF3	MA0640.1	JASPAR	ETS
ELF4	MA0641.1	JASPAR	ETS
ELF5	MA0136.2	JASPAR	ETS
SPDEF	MA0686.1	JASPAR	ETS
ELF1	MA0473.2	JASPAR	ETS
ETV2	MA0762.1	JASPAR	ETS
ELF2	MA1483.1	JASPAR	ETS
ETS2	MA1484.1	JASPAR	ETS
ELF2	MA1483.2	JASPAR	ETS
FEV	MA0156.1	JASPAR	ETS
EHF	MA0598.1	JASPAR	ETS
ETV4	MA0764.2	JASPAR	ETS
ELF1	MA0473.1	JASPAR	ETS
FLI1	MA0475.1	JASPAR	ETS
EHF	MA0598.3	JASPAR	ETS
ELF1	MA0473.3	JASPAR	ETS
ELF3	MA0640.2	JASPAR	ETS
ETV1	MA0761.2	JASPAR	ETS
GABPA	MA0062.3	JASPAR	ETS
FLI1	MA0475.2	JASPAR	ETS
ELK3	MA0759.1	JASPAR	ETS
ERF	MA0760.1	JASPAR	ETS
ERG	MA0474.2	JASPAR	ETS
ETS1	MA0098.3	JASPAR	ETS
ETV1	MA0761.1	JASPAR	ETS
ETV3	MA0763.1	JASPAR	ETS
ETV4	MA0764.1	JASPAR	ETS
ETV5	MA0765.1	JASPAR	ETS
FEV	MA0156.2	JASPAR	ETS
ELK1	MA0028.2	JASPAR	ETS
FEV	MA0156.3	JASPAR	ETS
ELK3	MA0759.2	JASPAR	ETS
ETV4	MA0764.3	JASPAR	ETS
ETV5	MA0765.3	JASPAR	ETS
ERF::FIGLA	MA1934.1	JASPAR	ETS_FIG
ETV2::FIGLA	MA1941.1	JASPAR	ETS_FIG
ETV5::FIGLA	MA1945.1	JASPAR	ETS_FIG
TFAP4::ETV1	MA1966.1	JASPAR	ETS_FIG
TFAP4::FLI1	MA1967.1	JASPAR	ETS_FIG
IKZF1	MA1508.1	JASPAR	ETS
ERF::FOXO1	MA1936.1	JASPAR	ETS
ETV2::FOXI1	MA1942.1	JASPAR	ETS
ETV5::FOXI1	MA1946.1	JASPAR	ETS
ETV5::FOXO1	MA1947.1	JASPAR	ETS
FLI1::FOXI1	MA1950.1	JASPAR	ETS
FOXO1::ELF1	MA1953.1	JASPAR	ETS
FOXO1::ELK1	MA1954.1	JASPAR	ETS
FOXO1::ELK3	MA1955.1	JASPAR	ETS
FOXO1::FLI1	MA1956.1	JASPAR	ETS
ERF::FOXI1	MA1935.1	JASPAR	ETS
FOXJ2::ELF1	MA1952.1	JASPAR	ETS
ELK1::HOXA1	MA1931.1	JASPAR	ETS
ELK1::HOXB13	MA1932.1	JASPAR	ETS
ERF::HOXB13	MA1937.1	JASPAR	ETS
HOXB2::ELK1	MA1957.1	JASPAR	ETS
HOXD12::ELK1	MA1958.1	JASPAR	ETS
ETV2::HOXB13	MA1943.1	JASPAR	ETS
ETV2::DRGX	MA1940.1	JASPAR	ETS
ETV5::DRGX	MA1944.1	JASPAR	ETS
ETV5::HOXA2	MA1948.1	JASPAR	ETS
FLI1::DRGX	MA1949.1	JASPAR	ETS
ELK1::SREBF2	MA1933.1	JASPAR	ETS_SREBF
FOXF2	MA0030.1	JASPAR	FOX
FOXA1	MA0148.1	JASPAR	FOX
FOXA1	MA0148.2	JASPAR	FOX
FOXP1	MA0481.1	JASPAR	FOX
FOXA1	MA0148.3	JASPAR	FOX
FOXB1	MA0845.1	JASPAR	FOX
FOXC1	MA0032.2	JASPAR	FOX
FOXC2	MA0846.1	JASPAR	FOX
FOXD2	MA0847.2	JASPAR	FOX
FOXD1	MA0031.1	JASPAR	FOX
FOXO3	MA0157.1	JASPAR	FOX
FOXG1	MA0613.1	JASPAR	FOX
FOXI1	MA0042.2	JASPAR	FOX
FOXL1	MA0033.2	JASPAR	FOX
FOXO3	MA0157.2	JASPAR	FOX
FOXD2	MA0847.1	JASPAR	FOX
FOXO4	MA0848.1	JASPAR	FOX
FOXO6	MA0849.1	JASPAR	FOX
FOXP3	MA0850.1	JASPAR	FOX
FOXN3	MA1489.1	JASPAR	FOX
FOXI1	MA0042.1	JASPAR	FOX
FOXE1	MA1487.1	JASPAR	FOX
FOXD3	MA0041.2	JASPAR	FOX
FOXD2	MA0847.3	JASPAR	FOX
FOXE1	MA1487.2	JASPAR	FOX
FOXP2	MA0593.1	JASPAR	FOX
FOXK1	MA0852.2	JASPAR	FOX
FOXK2	MA1103.1	JASPAR	FOX
FOXP1	MA0481.2	JASPAR	FOX
FOXA3	MA1683.1	JASPAR	FOX
FOXA1	MA0148.4	JASPAR	FOX
FOXA2	MA0047.3	JASPAR	FOX
FOXK2	MA1103.2	JASPAR	FOX
FOXP1	MA0481.3	JASPAR	FOX
FOXH1	MA0479.1	JASPAR	FOXH
GATA2	MA0036.2	JASPAR	GATA
GATA3	MA0037.2	JASPAR	GATA
GATA1::TAL1	MA0140.2	JASPAR	GATA
GATA5	MA0766.1	JASPAR	GATA
GATA2	MA0036.3	JASPAR	GATA
GATA6	MA1104.1	JASPAR	GATA
GATA3	MA0037.3	JASPAR	GATA
GATA5	MA0766.2	JASPAR	GATA
GATA1	MA0035.4	JASPAR	GATA
GATA4	MA0482.2	JASPAR	GATA
GATA6	MA1104.2	JASPAR	GATA
TRPS1	MA1970.1	JASPAR	GATA
GATA2	MA0036.1	JASPAR	GATA
GATA3	MA0037.1	JASPAR	GATA
GCM1	MA0646.1	JASPAR	GCM
GCM2	MA0767.1	JASPAR	GCM
GFI1	MA0038.2	JASPAR	GFI1
GLIS1	MA0735.1	JASPAR	GLIS
GLIS2	MA0736.1	JASPAR	GLIS
GLIS3	MA0737.1	JASPAR	GLIS
GMEB2	MA0862.1	JASPAR	GMEB2
GRHL1	MA0647.1	JASPAR	GRHL_SIX
GRHL2	MA1105.1	JASPAR	GRHL_SIX
SIX1	MA1118.1	JASPAR	GRHL_SIX
SIX2	MA1119.1	JASPAR	GRHL_SIX
GRHL2	MA1105.2	JASPAR	GRHL_SIX
TFCP2	MA1968.1	JASPAR	GRHL_SIX
POU6F2	MA0793.1	JASPAR	HBOX_v1
NKX6-3	MA1530.1	JASPAR	HBOX_v1
POU6F1	MA1549.1	JASPAR	HBOX_v1
LMX1A	MA0702.2	JASPAR	HBOX_v1
LMX1B	MA0703.2	JASPAR	HBOX_v1
EMX1	MA0612.1	JASPAR	HD_v1
MEOX1	MA0661.1	JASPAR	HD_v1
MEOX2	MA0706.1	JASPAR	HD_v1
MNX1	MA0707.1	JASPAR	HD_v1
VAX1	MA0722.1	JASPAR	HD_v1
VAX2	MA0723.1	JASPAR	HD_v1
EVX1	MA0887.1	JASPAR	HD_v1
EVX2	MA0888.1	JASPAR	HD_v1
HOXA1	MA1495.1	JASPAR	HD_v1
HOXA4	MA1496.1	JASPAR	HD_v1
HOXA6	MA1497.1	JASPAR	HD_v1
HOXB4	MA1499.1	JASPAR	HD_v1
HOXB7	MA1501.1	JASPAR	HD_v1
HOXC4	MA1504.1	JASPAR	HD_v1
HOXC8	MA1505.1	JASPAR	HD_v1
HOXD4	MA1507.1	JASPAR	HD_v1
HOXB5	MA0904.2	JASPAR	HD_v1
LBX1	MA0618.1	JASPAR	HD_v1
POU6F1	MA0628.1	JASPAR	HD_v1
LHX6	MA0658.1	JASPAR	HD_v1
MSX1	MA0666.1	JASPAR	HD_v1
PAX4	MA0068.2	JASPAR	HD_v1
LMX1A	MA0702.1	JASPAR	HD_v1
LMX1B	MA0703.1	JASPAR	HD_v1
MSX2	MA0708.1	JASPAR	HD_v1
VSX1	MA0725.1	JASPAR	HD_v1
VSX2	MA0726.1	JASPAR	HD_v1
DLX6	MA0882.1	JASPAR	HD_v1
ARGFX	MA1463.1	JASPAR	HD_v1
DLX5	MA1476.1	JASPAR	HD_v1
HOXA2	MA0900.2	JASPAR	HD_v1
HOXD3	MA0912.2	JASPAR	HD_v1
LHX2	MA0700.2	JASPAR	HD_v1
EN2	MA0642.2	JASPAR	HD_v1
MSX1	MA0666.2	JASPAR	HD_v1
MSX2	MA0708.2	JASPAR	HD_v1
DLX1	MA0879.2	JASPAR	HD_v1
SHOX	MA0630.1	JASPAR	HD_v1
ALX3	MA0634.1	JASPAR	HD_v1
MIXL1	MA0662.1	JASPAR	HD_v1
LHX9	MA0701.1	JASPAR	HD_v1
PRRX1	MA0716.1	JASPAR	HD_v1
RAX2	MA0717.1	JASPAR	HD_v1
UNCX	MA0721.1	JASPAR	HD_v1
EN1	MA0027.2	JASPAR	HD_v1
ISX	MA0654.1	JASPAR	HD_v1
LHX2	MA0700.1	JASPAR	HD_v1
NOTO	MA0710.1	JASPAR	HD_v1
RAX	MA0718.1	JASPAR	HD_v1
EMX2	MA0886.1	JASPAR	HD_v1
GBX1	MA0889.1	JASPAR	HD_v1
GBX2	MA0890.1	JASPAR	HD_v1
HESX1	MA0894.1	JASPAR	HD_v1
DRGX	MA1481.1	JASPAR	HD_v1
LHX5	MA1519.1	JASPAR	HD_v1
TLX2	MA1577.1	JASPAR	HD_v1
EMX1	MA0612.2	JASPAR	HD_v1
LHX9	MA0701.2	JASPAR	HD_v1
PRRX2	MA0075.3	JASPAR	HD_v1
ESX1	MA0644.2	JASPAR	HD_v1
EN2	MA0642.1	JASPAR	HD_v1
ESX1	MA0644.1	JASPAR	HD_v1
LBX2	MA0699.1	JASPAR	HD_v1
GSX1	MA0892.1	JASPAR	HD_v1
GSX2	MA0893.1	JASPAR	HD_v1
HOXA2	MA0900.1	JASPAR	HD_v1
HOXB2	MA0902.1	JASPAR	HD_v1
HOXB3	MA0903.1	JASPAR	HD_v1
NKX6-1	MA0674.1	JASPAR	HD_v1
NKX6-2	MA0675.1	JASPAR	HD_v1
PDX1	MA0132.2	JASPAR	HD_v1
BARX1	MA0875.1	JASPAR	HD_v1
BSX	MA0876.1	JASPAR	HD_v1
HOXA7	MA1498.1	JASPAR	HD_v1
HOXB6	MA1500.1	JASPAR	HD_v1
HOXB8	MA1502.1	JASPAR	HD_v1
LHX1	MA1518.1	JASPAR	HD_v1
GSX2	MA0893.2	JASPAR	HD_v1
HOXA5	MA0158.2	JASPAR	HD_v1
HOXB2	MA0902.2	JASPAR	HD_v1
HOXD8	MA0910.2	JASPAR	HD_v1
MNX1	MA0707.2	JASPAR	HD_v1
VAX2	MA0723.2	JASPAR	HD_v1
HOXA7	MA1498.2	JASPAR	HD_v1
VENTX	MA0724.1	JASPAR	HD_v1
ISL2	MA0914.1	JASPAR	HD_v1
BARX2	MA1471.1	JASPAR	HD_v1
GSC	MA0648.1	JASPAR	HD_v2
OTX1	MA0711.1	JASPAR	HD_v2
OTX2	MA0712.1	JASPAR	HD_v2
PITX3	MA0714.1	JASPAR	HD_v2
GSC2	MA0891.1	JASPAR	HD_v2
DPRX	MA1480.1	JASPAR	HD_v2
PITX2	MA1547.1	JASPAR	HD_v2
PITX1	MA0682.2	JASPAR	HD_v2
OTX2	MA0712.2	JASPAR	HD_v2
PITX2	MA1547.2	JASPAR	HD_v2
CDX2	MA0465.1	JASPAR	HD_v3
HOXA13	MA0650.1	JASPAR	HD_v3
CDX1	MA0878.1	JASPAR	HD_v3
HOXA10	MA0899.1	JASPAR	HD_v3
HOXB13	MA0901.1	JASPAR	HD_v3
HOXD13	MA0909.1	JASPAR	HD_v3
CDX4	MA1473.1	JASPAR	HD_v3
CDX1	MA0878.2	JASPAR	HD_v3
HOXA13	MA0650.2	JASPAR	HD_v3
HOXD13	MA0909.2	JASPAR	HD_v3
HOXD9	MA0913.2	JASPAR	HD_v3
CDX2	MA0465.2	JASPAR	HD_v3
HOXB13	MA0901.2	JASPAR	HD_v3
CDX1	MA0878.3	JASPAR	HD_v3
HOXC11	MA0651.1	JASPAR	HD_v4
HOXD12	MA0873.1	JASPAR	HD_v4
HOXC10	MA0905.1	JASPAR	HD_v4
HOXC12	MA0906.1	JASPAR	HD_v4
HOXC13	MA0907.1	JASPAR	HD_v4
HOXD11	MA0908.1	JASPAR	HD_v4
HOXB9	MA1503.1	JASPAR	HD_v4
HOXD10	MA1506.1	JASPAR	HD_v4
HOXC9	MA0485.2	JASPAR	HD_v4
HOXC11	MA0651.2	JASPAR	HD_v4
ARNT::HIF1A	MA0259.1	JASPAR	HIF1A
HIF1A	MA1106.1	JASPAR	HIF1A
HINFP	MA0131.1	JASPAR	HINFP
HINFP	MA0131.2	JASPAR	HINFP
NFIL3	MA0025.1	JASPAR	HLF_like
HLF	MA0043.1	JASPAR	HLF_like
DBP	MA0639.1	JASPAR	HLF_like
HLF	MA0043.2	JASPAR	HLF_like
TEF	MA0843.1	JASPAR	HLF_like
HLF	MA0043.3	JASPAR	HLF_like
NFIL3	MA0025.2	JASPAR	HLF_like
HMBOX1	MA0895.1	JASPAR	HMBOX1
HNF1B	MA0153.1	JASPAR	HNF1
HNF1A	MA0046.2	JASPAR	HNF1
HNF1B	MA0153.2	JASPAR	HNF1
HNF4G	MA0484.1	JASPAR	HNF4
HNF4A	MA0114.2	JASPAR	HNF4
HNF4A	MA0114.4	JASPAR	HNF4
HNF4G	MA0484.2	JASPAR	HNF4
HNF4A	MA1494.1	JASPAR	HNF4A
HOXA5	MA0158.1	JASPAR	HOXA5
HOXA9	MA0594.2	JASPAR	HOXA9
HSF1	MA0486.1	JASPAR	HSF
HSF1	MA0486.2	JASPAR	HSF
HSF2	MA0770.1	JASPAR	HSF
HSF4	MA0771.1	JASPAR	HSF
INSM1	MA0155.1	JASPAR	INSM1
IRF1	MA0050.1	JASPAR	IRF_STAT
IRF2	MA0051.1	JASPAR	IRF_STAT
STAT1	MA0137.1	JASPAR	IRF_STAT
STAT1::STAT2	MA0517.1	JASPAR	IRF_STAT
IRF1	MA0050.2	JASPAR	IRF_STAT
IRF8	MA0652.1	JASPAR	IRF_STAT
IRF9	MA0653.1	JASPAR	IRF_STAT
IRF7	MA0772.1	JASPAR	IRF_STAT
IRF3	MA1418.1	JASPAR	IRF_STAT
IRF4	MA1419.1	JASPAR	IRF_STAT
IRF5	MA1420.1	JASPAR	IRF_STAT
IRF6	MA1509.1	JASPAR	IRF_STAT
MAFF	MA0495.1	JASPAR	MAF_NRL
MAFK	MA0496.1	JASPAR	MAF_NRL
NRL	MA0842.1	JASPAR	MAF_NRL
NRL	MA0842.2	JASPAR	MAF_NRL
MAFF	MA0495.3	JASPAR	MAF_NRL
MAFG	MA0659.2	JASPAR	MAF_NRL
MAFG	MA0659.1	JASPAR	MAF_NRL
MAFF	MA0495.2	JASPAR	MAF_NRL
MAFK	MA0496.2	JASPAR	MAF_NRL
MAF	MA1520.1	JASPAR	MAF_NRL
MAFA	MA1521.1	JASPAR	MAF_NRL
MEF2A	MA0052.1	JASPAR	MEF
MEF2C	MA0497.1	JASPAR	MEF
MEF2A	MA0052.2	JASPAR	MEF
MEF2B	MA0660.1	JASPAR	MEF
MEF2A	MA0052.3	JASPAR	MEF
MEF2D	MA0773.1	JASPAR	MEF
MEF2A	MA0052.4	JASPAR	MEF
PBX1	MA0070.1	JASPAR	MEIS_PBX
MEIS1	MA1639.1	JASPAR	MEIS_PBX
MEIS2	MA1640.1	JASPAR	MEIS_PBX
PBX2	MA1113.2	JASPAR	MEIS_PBX
MEIS1	MA0498.2	JASPAR	MEIS_PBX_v2
MEIS2	MA0774.1	JASPAR	MEIS_PBX_v2
MEIS3	MA0775.1	JASPAR	MEIS_PBX_v2
PBX2	MA1113.1	JASPAR	MEIS_PBX_v2
PBX3	MA1114.1	JASPAR	MEIS_PBX_v2
PKNOX1	MA0782.2	JASPAR	MEIS_PBX_v2
MGA::EVX1	MA1960.1	JASPAR	MGA_EVX1
MTF1	MA0863.1	JASPAR	MTF1
MYB	MA0100.3	JASPAR	MYB
MYBL1	MA0776.1	JASPAR	OVOL_MYBL
MYBL2	MA0777.1	JASPAR	OVOL_MYBL
MZF1	MA0056.1	JASPAR	MZF1
MZF1	MA0056.2	JASPAR	MZF1
NFATC2	MA0152.1	JASPAR	NFAT
NFATC3	MA0625.1	JASPAR	NFAT
NFATC4	MA1525.1	JASPAR	NFAT
NFATC3	MA0625.2	JASPAR	NFAT
NFATC4	MA1525.2	JASPAR	NFAT
NFIC::TLX1	MA0119.1	JASPAR	NFI
NFIC	MA0161.1	JASPAR	NFI
NFIA	MA0670.1	JASPAR	NFI
NFIX	MA0671.1	JASPAR	NFI
NFIC	MA0161.2	JASPAR	NFI
NFIC	MA1527.1	JASPAR	NFI
NFIX	MA1528.1	JASPAR	NFI
NFIB	MA1643.1	JASPAR	NFI
NFKB1	MA0105.1	JASPAR	NFKB_REL
REL	MA0101.1	JASPAR	NFKB_REL
NFKB1	MA0105.2	JASPAR	NFKB_REL
RELA	MA0107.1	JASPAR	NFKB_REL
NFKB1	MA0105.3	JASPAR	NFKB_REL
NFKB1	MA0105.4	JASPAR	NFKB_REL
NFKB2	MA0778.1	JASPAR	NFKB_REL
NFYA	MA0060.1	JASPAR	NFY
NFYB	MA0502.1	JASPAR	NFY
NFYA	MA0060.2	JASPAR	NFY
NFYA	MA0060.3	JASPAR	NFY
NFYC	MA1644.1	JASPAR	NFY
NFYB	MA0502.2	JASPAR	NFY
NKX3-1	MA0124.1	JASPAR	NKX_v1
NKX2-3	MA0672.1	JASPAR	NKX_v1
NKX2-8	MA0673.1	JASPAR	NKX_v1
NKX3-2	MA0122.2	JASPAR	NKX_v1
NKX2-4	MA2003.1	JASPAR	NKX_v1
MSANTD3	MA1523.1	JASPAR	NKX_v2
NKX2-2	MA1645.1	JASPAR	NKX_v2
NKX2-5	MA0063.2	JASPAR	NKX_v2
NR6A1	MA1541.1	JASPAR	NR_DR0
PPARG::RXRA	MA0065.1	JASPAR	NR_DR1
NR1H2::RXRA	MA0115.1	JASPAR	NR_DR1
NR2C2	MA0504.1	JASPAR	NR_DR1
RXRB	MA0855.1	JASPAR	NR_DR1
RXRG	MA0856.1	JASPAR	NR_DR1
PPARA::RXRA	MA1148.1	JASPAR	NR_DR1
NR2F1	MA1537.1	JASPAR	NR_DR1
PPARD	MA1550.1	JASPAR	NR_DR1
THRB	MA1574.1	JASPAR	NR_DR1
RXRA::VDR	MA0074.1	JASPAR	NR_DR2
RARA	MA0729.1	JASPAR	NR_DR2
NR1D1	MA1531.1	JASPAR	NR_DR2
NR1D2	MA1532.1	JASPAR	NR_DR2
NR1D2	MA1532.2	JASPAR	NR_DR2
RARA::RXRA	MA0159.1	JASPAR	NR_DR5
RARA	MA0730.1	JASPAR	NR_DR5
RARA::RXRG	MA1149.1	JASPAR	NR_DR5
THRB	MA1575.1	JASPAR	NR_ER5
RORA	MA0071.1	JASPAR	NR_half
NR4A2	MA0160.1	JASPAR	NR_half
NR2F1	MA0017.2	JASPAR	NR_half
NR2C1	MA1535.1	JASPAR	NR_half
NR2C2	MA1536.1	JASPAR	NR_half
RORA	MA0072.1	JASPAR	NR_half
RORB	MA1150.1	JASPAR	NR_half
RORC	MA1151.1	JASPAR	NR_half
VDR	MA0693.2	JASPAR	NR_half
ESRRA	MA0592.1	JASPAR	NR_half
ESRRB	MA0141.3	JASPAR	NR_half
NR2F2	MA1111.1	JASPAR	NR_half
NR4A1	MA1112.1	JASPAR	NR_half
NR5A1	MA1540.1	JASPAR	NR_half
ESRRA	MA0592.3	JASPAR	NR_half
NR4A1	MA1112.2	JASPAR	NR_half
NR4A2	MA0160.2	JASPAR	NR_half
NR1H4	MA1110.1	JASPAR	NR_half
RARB	MA1552.1	JASPAR	NR_IR0
RARG	MA1553.1	JASPAR	NR_IR0
RXRB	MA1555.1	JASPAR	NR_IR0
RXRG	MA1556.1	JASPAR	NR_IR0
NR1H4::RXRA	MA1146.1	JASPAR	NR_IR1
NR4A2::RXRA	MA1147.1	JASPAR	NR_IR1
NR2F1	MA1538.1	JASPAR	NR_IR1
NR2F6	MA1539.1	JASPAR	NR_IR1
PPARG	MA0066.1	JASPAR	NR_IR3
ESR1	MA0112.1	JASPAR	NR_IR3
ESR1	MA0112.2	JASPAR	NR_IR3
ESR2	MA0258.1	JASPAR	NR_IR3
ESR2	MA0258.2	JASPAR	NR_IR3
ESR1	MA0112.3	JASPAR	NR_IR3
NR1I2	MA1533.1	JASPAR	NR1_ER3
NR1I3	MA1534.1	JASPAR	NR1_half
NR2F1	MA0017.1	JASPAR	NR2_ER1
NR3C1	MA0113.1	JASPAR	NR3C
AR	MA0007.2	JASPAR	NR3C
NR3C1	MA0113.3	JASPAR	NR3C
NR3C2	MA0727.1	JASPAR	NR3C
NRF1	MA0506.1	JASPAR	NRF1
ONECUT1	MA0679.1	JASPAR	ONECUT_CUX
CUX1	MA0754.1	JASPAR	ONECUT_CUX
CUX2	MA0755.1	JASPAR	ONECUT_CUX
ONECUT2	MA0756.1	JASPAR	ONECUT_CUX
ONECUT3	MA0757.1	JASPAR	ONECUT_CUX
ONECUT1	MA0679.2	JASPAR	ONECUT_CUX
CUX1	MA0754.2	JASPAR	ONECUT_CUX
ONECUT2	MA0756.2	JASPAR	ONECUT_CUX
OSR1	MA1542.1	JASPAR	OSR
OSR2	MA1646.1	JASPAR	OSR
OVOL1	MA1544.1	JASPAR	OVOL_MYBL
OVOL2	MA1545.1	JASPAR	OVOL_MYBL
PAX6	MA0069.1	JASPAR	PAX_v1
PAX5	MA0014.2	JASPAR	PAX_v1
PAX1	MA0779.1	JASPAR	PAX_v1
PAX9	MA0781.1	JASPAR	PAX_v1
PAX5	MA0014.3	JASPAR	PAX_v1
PAX2	MA0067.2	JASPAR	PAX_v1
PAX3	MA1546.1	JASPAR	PAX_v1
PAX7	MA0680.1	JASPAR	PAX_v2
PAX3	MA0780.1	JASPAR	PAX_v2
PHOX2A	MA0713.1	JASPAR	PHOX_PROP
PROP1	MA0715.1	JASPAR	PHOX_PROP
PHOX2B	MA0681.2	JASPAR	PHOX_PROP
PKNOX1	MA0782.1	JASPAR	PKNOX_TGIF
PKNOX2	MA0783.1	JASPAR	PKNOX_TGIF
TGIF1	MA0796.1	JASPAR	PKNOX_TGIF
TGIF2	MA0797.1	JASPAR	PKNOX_TGIF
TGIF2LX	MA1571.1	JASPAR	PKNOX_TGIF
TGIF2LY	MA1572.1	JASPAR	PKNOX_TGIF
PLAG1	MA0163.1	JASPAR	PLAG1
PLAGL2	MA1548.1	JASPAR	PLAGL2
POU4F2	MA0683.1	JASPAR	POU_v1
POU4F1	MA0790.1	JASPAR	POU_v1
POU4F3	MA0791.1	JASPAR	POU_v1
POU2F2	MA0507.1	JASPAR	POU_v2
POU5F1	MA1115.1	JASPAR	POU_v2
POU2F3	MA0627.2	JASPAR	POU_v2
POU2F1::SOX2	MA1962.1	JASPAR	POU_v2
POU1F1	MA0784.1	JASPAR	POU_v2
POU2F1	MA0785.1	JASPAR	POU_v2
POU3F1	MA0786.1	JASPAR	POU_v2
POU3F2	MA0787.1	JASPAR	POU_v2
POU3F3	MA0788.1	JASPAR	POU_v2
POU3F4	MA0789.1	JASPAR	POU_v2
POU5F1B	MA0792.1	JASPAR	POU_v2
POU2F2	MA0507.2	JASPAR	POU_v2
POU1F1	MA0784.2	JASPAR	POU_v2
PRDM1	MA0508.1	JASPAR	PRDM1
PRDM1	MA0508.2	JASPAR	PRDM1
PRDM1	MA0508.3	JASPAR	PRDM1
PRDM4	MA1647.1	JASPAR	PRDM4
PROX1	MA0794.1	JASPAR	PROX1
RBPJ	MA1116.1	JASPAR	RBPJ_ZNF75
ZNF75D	MA1601.1	JASPAR	RBPJ_ZNF75
ZNF75D	MA1601.2	JASPAR	RBPJ_ZNF75
RELB	MA1117.1	JASPAR	RELB
REST	MA0138.1	JASPAR	REST
REST	MA0138.2	JASPAR	REST
RFX5	MA0510.1	JASPAR	RFX
RFX2	MA0600.1	JASPAR	RFX
RFX1	MA0509.2	JASPAR	RFX
RFX3	MA0798.2	JASPAR	RFX
RFX2	MA0600.2	JASPAR	RFX
RFX3	MA0798.1	JASPAR	RFX
RFX4	MA0799.1	JASPAR	RFX
RFX5	MA0510.2	JASPAR	RFX
RFX1	MA0509.3	JASPAR	RFX
RFX3	MA0798.3	JASPAR	RFX
RFX7	MA1554.1	JASPAR	RFX
RFX4	MA0799.2	JASPAR	RFX
RHOXF1	MA0719.1	JASPAR	RHOXF1
RUNX1	MA0002.1	JASPAR	RUNX
RUNX2	MA0511.1	JASPAR	RUNX
RUNX3	MA0684.1	JASPAR	RUNX
RUNX2	MA0511.2	JASPAR	RUNX
RUNX3	MA0684.2	JASPAR	RUNX
SATB1	MA1963.1	JASPAR	SATB1
SCRT1	MA0743.1	JASPAR	SCRT
SCRT2	MA0744.1	JASPAR	SCRT
SCRT1	MA0743.2	JASPAR	SCRT
SCRT2	MA0744.2	JASPAR	SCRT
SMAD3	MA0795.1	JASPAR	SMAD
SMAD5	MA1557.1	JASPAR	SMAD
ZSCAN29	MA1602.1	JASPAR	SMAD
SMAD2	MA1964.1	JASPAR	SMAD2
SOX9	MA0077.1	JASPAR	SOX
SRY	MA0084.1	JASPAR	SOX
SOX10	MA0442.1	JASPAR	SOX
SOX21	MA0866.1	JASPAR	SOX
SOX4	MA0867.1	JASPAR	SOX
SOX8	MA0868.1	JASPAR	SOX
SOX15	MA1152.1	JASPAR	SOX
SOX12	MA1561.1	JASPAR	SOX
SOX14	MA1562.1	JASPAR	SOX
SOX18	MA1563.1	JASPAR	SOX
SOX8	MA0868.2	JASPAR	SOX
SOX18	MA1563.2	JASPAR	SOX
SOX10	MA0442.2	JASPAR	SOX
SOX13	MA1120.1	JASPAR	SOX
SOX4	MA0867.2	JASPAR	SOX
SOX2	MA0143.4	JASPAR	SOX
SP1	MA0079.1	JASPAR	SP_KLF_v1
KLF4	MA0039.4	JASPAR	SP_KLF_v1
SP1	MA0079.2	JASPAR	SP_KLF_v1
SP2	MA0516.1	JASPAR	SP_KLF_v1
EGR1	MA0162.2	JASPAR	SP_KLF_v1
SP1	MA0079.3	JASPAR	SP_KLF_v1
KLF5	MA0599.1	JASPAR	SP_KLF_v1
KLF15	MA1513.1	JASPAR	SP_KLF_v1
SP2	MA0516.2	JASPAR	SP_KLF_v1
KLF7	MA1959.1	JASPAR	SP_KLF_v1
PATZ1	MA1961.1	JASPAR	SP_KLF_v1
SP1	MA0079.5	JASPAR	SP_KLF_v1
KLF1	MA0493.2	JASPAR	SP_KLF_v1
SP2	MA0516.3	JASPAR	SP_KLF_v1
SP4	MA0685.2	JASPAR	SP_KLF_v1
KLF14	MA0740.2	JASPAR	SP_KLF_v1
KLF12	MA0742.2	JASPAR	SP_KLF_v1
KLF10	MA1511.2	JASPAR	SP_KLF_v1
KLF17	MA1514.1	JASPAR	SP_KLF_v2
KLF13	MA0657.1	JASPAR	SP_KLF_v2
SP4	MA0685.1	JASPAR	SP_KLF_v2
KLF14	MA0740.1	JASPAR	SP_KLF_v2
KLF16	MA0741.1	JASPAR	SP_KLF_v2
SP3	MA0746.1	JASPAR	SP_KLF_v2
SP8	MA0747.1	JASPAR	SP_KLF_v2
KLF11	MA1512.1	JASPAR	SP_KLF_v2
KLF2	MA1515.1	JASPAR	SP_KLF_v2
KLF3	MA1516.1	JASPAR	SP_KLF_v2
KLF6	MA1517.1	JASPAR	SP_KLF_v2
SP9	MA1564.1	JASPAR	SP_KLF_v2
SP1	MA0079.4	JASPAR	SP_KLF_v2
SP3	MA0746.2	JASPAR	SP_KLF_v2
KLF4	MA0039.3	JASPAR	SP_KLF_v2
KLF9	MA1107.1	JASPAR	SP_KLF_v2
KLF10	MA1511.1	JASPAR	SP_KLF_v2
KLF9	MA1107.2	JASPAR	SP_KLF_v2
SPI1	MA0080.1	JASPAR	ETS
SPIB	MA0081.1	JASPAR	ETS
SPI1	MA0080.2	JASPAR	ETS
SPI1	MA0080.4	JASPAR	ETS
SPIC	MA0687.1	JASPAR	ETS
SPI1	MA0080.5	JASPAR	ETS
SPIB	MA0081.2	JASPAR	ETS
SREBF1	MA0595.1	JASPAR	SREBF
SREBF2	MA0596.1	JASPAR	SREBF
SRF	MA0083.1	JASPAR	SRF
SRF	MA0083.2	JASPAR	SRF
SRF	MA0083.3	JASPAR	SRF
STAT1	MA0137.2	JASPAR	STAT
STAT1	MA0137.3	JASPAR	STAT
STAT3	MA0144.2	JASPAR	STAT
TBXT	MA0009.2	JASPAR	TBX
TBX19	MA0804.1	JASPAR	TBX
TBX4	MA0806.1	JASPAR	TBX
TBX5	MA0807.1	JASPAR	TBX
TBX3	MA1566.1	JASPAR	TBX
TBX6	MA1567.1	JASPAR	TBX
TBX2	MA0688.1	JASPAR	TBX
TBX20	MA0689.1	JASPAR	TBX
TBX21	MA0690.1	JASPAR	TBX
EOMES	MA0800.1	JASPAR	TBX
MGA	MA0801.1	JASPAR	TBX
TBR1	MA0802.1	JASPAR	TBX
TBX15	MA0803.1	JASPAR	TBX
TBX1	MA0805.1	JASPAR	TBX
TBX18	MA1565.1	JASPAR	TBX
TBX21	MA0690.2	JASPAR	TBX
TBX3	MA1566.2	JASPAR	TBX
TCF7L2	MA0523.1	JASPAR	TCF7_LEF
LEF1	MA0768.1	JASPAR	TCF7_LEF
TCF7L1	MA1421.1	JASPAR	TCF7_LEF
TCF7	MA0769.2	JASPAR	TCF7_LEF
TCFL5	MA0632.2	JASPAR	BHLH_v1
TEAD1	MA0090.1	JASPAR	TEAD
TEAD1	MA0090.2	JASPAR	TEAD
TEAD3	MA0808.1	JASPAR	TEAD
TEAD4	MA0809.1	JASPAR	TEAD
TEAD2	MA1121.1	JASPAR	TEAD
TEAD1	MA0090.3	JASPAR	TEAD
TEAD4	MA0809.2	JASPAR	TEAD
TFAP2A	MA0003.1	JASPAR	TFAP2
TFAP2A	MA0810.1	JASPAR	TFAP2
TFAP2B	MA0811.1	JASPAR	TFAP2
TFAP2B	MA0813.1	JASPAR	TFAP2
TFAP2C	MA0524.2	JASPAR	TFAP2
TFAP2C	MA0815.1	JASPAR	TFAP2
TFAP2A	MA0872.1	JASPAR	TFAP2
TFAP2C	MA0524.1	JASPAR	TFAP2
TFAP2A	MA0003.2	JASPAR	TFAP2
TFAP2A	MA0003.3	JASPAR	TFAP2
TFAP2B	MA0812.1	JASPAR	TFAP2
TFAP2C	MA0814.1	JASPAR	TFAP2
TFAP2E	MA1569.1	JASPAR	TFAP2
TFAP2A	MA0003.4	JASPAR	TFAP2
TFAP2C	MA0814.2	JASPAR	TFAP2
THAP1	MA0597.1	JASPAR	THAP_HIC
HIC2	MA0738.1	JASPAR	THAP_HIC
THAP1	MA0597.2	JASPAR	THAP_HIC
THAP11	MA1573.1	JASPAR	THAP11
THRB	MA1576.1	JASPAR	THR
THRA	MA1969.1	JASPAR	THR
TP53	MA0106.1	JASPAR	TP53_like
TP63	MA0525.1	JASPAR	TP53_like
TP53	MA0106.2	JASPAR	TP53_like
TP63	MA0525.2	JASPAR	TP53_like
TP53	MA0106.3	JASPAR	TP53_like
TP73	MA0861.1	JASPAR	TP53_like
YY1	MA0095.1	JASPAR	YY1_YY2
YY1	MA0095.2	JASPAR	YY1_YY2
YY2	MA0748.1	JASPAR	YY1_YY2
ZFP42	MA1651.1	JASPAR	YY1_YY2
YY2	MA0748.2	JASPAR	YY1_YY2
ZBED2	MA1971.1	JASPAR	ZBED2
ZBTB7B	MA0694.1	JASPAR	ZBTB_GLI
ZBTB7C	MA0695.1	JASPAR	ZBTB_GLI
GLI2	MA0734.1	JASPAR	ZBTB_GLI
ZBTB7A	MA0750.1	JASPAR	ZBTB_GLI
GLI3	MA1491.1	JASPAR	ZBTB_GLI
GLI2	MA0734.2	JASPAR	ZBTB_GLI
GLI3	MA1491.2	JASPAR	ZBTB_GLI
ZBTB12	MA1649.1	JASPAR	ZBTB12
ZBTB14	MA1650.1	JASPAR	ZBTB14
ZBTB26	MA1579.1	JASPAR	ZBTB26
ZBTB32	MA1580.1	JASPAR	ZBTB32
ZBTB33	MA0527.1	JASPAR	ZBTB33_ZBED1
ZBED1	MA0749.1	JASPAR	ZBTB33_ZBED1
ZBTB6	MA1581.1	JASPAR	ZBTB6
ZSCAN4	MA1155.1	JASPAR	ZCAN4
EWSR1-FLI1	MA0149.1	JASPAR	ZF_v1
ZNF263	MA0528.1	JASPAR	ZF_v1
ZNF257	MA1710.1	JASPAR	ZF_v1
PRDM9	MA1723.1	JASPAR	ZF_v1
ZNF263	MA0528.2	JASPAR	ZF_v1
ZNF530	MA1981.1	JASPAR	ZF_v1
ZNF701	MA1987.1	JASPAR	ZF_v1
RREB1	MA0073.1	JASPAR	ZF_v2
ZNF740	MA0753.1	JASPAR	ZF_v2
VEZF1	MA1578.1	JASPAR	ZF_v2
ZNF740	MA0753.2	JASPAR	ZF_v2
MAZ	MA1522.1	JASPAR	ZF_v3
ZNF148	MA1653.1	JASPAR	ZF_v3
ZNF281	MA1630.2	JASPAR	ZF_v3
SP5	MA1965.1	JASPAR	ZF_v3
ZFP14	MA1972.1	JASPAR	ZFP14
ZFP57	MA1583.1	JASPAR	ZFP57
ZIC1	MA0696.1	JASPAR	ZIC
ZIC3	MA0697.1	JASPAR	ZIC
ZIC4	MA0751.1	JASPAR	ZIC
ZIC5	MA1584.1	JASPAR	ZIC
ZIM3	MA1709.1	JASPAR	ZIM3
ZKSCAN1	MA1585.1	JASPAR	ZKSCAN1
ZKSCAN3	MA1973.1	JASPAR	ZKSCAN3
ZKSCAN5	MA1652.1	JASPAR	ZKSCAN5
ZNF135	MA1587.1	JASPAR	ZNF135
ZNF136	MA1588.1	JASPAR	ZNF136
ZNF140	MA1589.1	JASPAR	ZNF140
ZNF143	MA0088.2	JASPAR	ZNF143_ZNF76
ZNF76	MA1716.1	JASPAR	ZNF143_ZNF76
ZNF16	MA1654.1	JASPAR	ZNF16
ZNF211	MA1974.1	JASPAR	ZNF211
ZNF214	MA1975.1	JASPAR	ZNF214
ZNF24	MA1124.1	JASPAR	ZNF24
ZNF274	MA1592.1	JASPAR	ZNF274
ZNF282	MA1154.1	JASPAR	ZNF282
ZNF317	MA1593.1	JASPAR	ZNF317
ZNF320	MA1976.1	JASPAR	ZNF320
ZNF692	MA1986.1	JASPAR	ZNF320
ZNF324	MA1977.1	JASPAR	ZNF324
ZNF331	MA1726.1	JASPAR	ZNF331
ZNF341	MA1655.1	JASPAR	ZNF341_ZNF189
ZNF189	MA1725.1	JASPAR	ZNF341_ZNF189
ZNF343	MA1711.1	JASPAR	ZNF343
ZNF354A	MA1978.1	JASPAR	ZNF354A
ZNF354C	MA0130.1	JASPAR	ZNF354C
ZNF382	MA1594.1	JASPAR	ZNF382
ZNF384	MA1125.1	JASPAR	ZNF384
ZNF410	MA0752.1	JASPAR	ZNF410
ZNF416	MA1979.1	JASPAR	ZNF416
ZNF418	MA1980.1	JASPAR	ZNF418
ZNF449	MA1656.1	JASPAR	ZNF449
ZNF454	MA1712.1	JASPAR	ZNF454
ZNF460	MA1596.1	JASPAR	ZNF460
ZNF528	MA1597.1	JASPAR	ZNF528
ZNF549	MA1728.1	JASPAR	ZNF549
ZNF574	MA1982.1	JASPAR	ZNF574
ZNF582	MA1983.1	JASPAR	ZNF582
ZNF610	MA1713.1	JASPAR	ZNF610
ZNF652	MA1657.1	JASPAR	ZNF652
ZNF667	MA1984.1	JASPAR	ZNF667
ZNF669	MA1985.1	JASPAR	ZNF669
ZNF675	MA1714.1	JASPAR	ZNF675
ZNF680	MA1729.1	JASPAR	ZNF680
ZNF682	MA1599.1	JASPAR	ZNF682
ZNF684	MA1600.1	JASPAR	ZNF684
ZNF707	MA1715.1	JASPAR	ZNF707
ZNF708	MA1730.1	JASPAR	ZNF708
ZNF784	MA1717.1	JASPAR	ZNF784
ZNF768	MA1731.1	JASPAR	ZNF786
ZNF8	MA1718.1	JASPAR	ZNF8
ZNF816	MA1719.1	JASPAR	ZNF816
ZNF85	MA1720.1	JASPAR	ZNF85
ZNF93	MA1721.1	JASPAR	ZNF93
ZSCAN31	MA1722.1	JASPAR	ZSCAN31
HNF4A	M09605_2.00	CISBP	HNF4
RXRA	M03408_2.00	CISBP	NR_DR1
PPARD	M05581_2.00	CISBP	NR_DR1
NR2E3	M11188_2.00	CISBP	NR_DR1
E2F5	M09032_2.00	CISBP	E2F_v2
ZNF200	M08273_2.00	CISBP	ETS
GABPA	M07954_2.00	CISBP	ETS
FOXD4	M02680_2.00	CISBP	FOX
FOXS1	M02680_2.00	CISBP	FOX
FOXD4L1	M02680_2.00	CISBP	FOX
FOXE3	M02680_2.00	CISBP	FOX
FOXD4L3	M02680_2.00	CISBP	FOX
FOXD4L5	M02680_2.00	CISBP	FOX
FOXD4L6	M02680_2.00	CISBP	FOX
FOXP4	M08116_2.00	CISBP	FOX
FOXN3	M01227_2.00	CISBP	FOX
FOXO1	M03022_2.00	CISBP	FOX
FOXA2	M07959_2.00	CISBP	FOX
FOXA3	M09096_2.00	CISBP	FOX
FOXJ3	M04860_2.00	CISBP	FOX
FOXI2	M10556_2.00	CISBP	FOX
FOXJ2	M10527_2.00	CISBP	FOX
FOXE1	M04845_2.00	CISBP	FOX
FOXI3	M04845_2.00	CISBP	FOX
FOXF1	M10530_2.00	CISBP	FOX
NHLH2	M04177_2.00	CISBP	BHLH_v6
TCF12	M09458_2.00	CISBP	BHLH_v2
STAT2	M08019_2.00	CISBP	IRF_STAT
ZNF71	M08267_2.00	CISBP	IRF_STAT
MLXIP	M01743_2.00	CISBP	BHLH_v1
ARNT	M09864_2.00	CISBP	BHLH_v1
NPAS2	M04158_2.00	CISBP	BHLH_v1
ARNTL	M04124_2.00	CISBP	BHLH_v1
ARNT2	M04170_2.00	CISBP	BHLH_v1
NFYC	M09442_2.00	CISBP	NFY
ZNF519	M08255_2.00	CISBP	ETS
ETV3L	M08112_2.00	CISBP	ETS
NR1H2	M03356_2.00	CISBP	NR_IR3
ESRRA	M07989_2.00	CISBP	NR_IR3
PAX6	M02689_2.00	CISBP	PAX_v1
PAX2	M03294_2.00	CISBP	PAX_v1
PAX2	M05429_2.00	CISBP	PAX_v1
PAX8	M05685_2.00	CISBP	PAX_v1
NR4A3	M02706_2.00	CISBP	NR_half
NR1I2	M05625_2.00	CISBP	NR1_ER3
ETS2	M04778_2.00	CISBP	ETS
ELF2	M04726_2.00	CISBP	ETS
ZNF317	M08242_2.00	CISBP	SOX
SOX17	M05896_2.00	CISBP	SOX
SOX3	M05770_2.00	CISBP	SOX
SOX6	M05892_2.00	CISBP	SOX
NEUROD4	M08057_2.00	CISBP	BHLH_v4
NEUROD6	M08057_2.00	CISBP	BHLH_v4
PGR	M09603_2.00	CISBP	NR3C
NFIB	M05747_2.00	CISBP	NFI
ZNF223	M07654_2.00	CISBP	CTCF
FOXM1	M09085_2.00	CISBP	FOX
STAT5A	M11355_2.00	CISBP	STAT
STAT5B	M11371_2.00	CISBP	STAT
ETV7	M04715_2.00	CISBP	STAT
STAT4	M09413_2.00	CISBP	STAT
NFE2L2	M08789_2.00	CISBP	AP-1
BACH1	M09488_2.00	CISBP	AP-1
ZNF189	M08244_2.00	CISBP	NFAT
FOSB	M04272_2.00	CISBP	ATF_v1
PATZ1	M08287_2.00	CISBP	SP_KLF_v1
ZNF281	M08321_2.00	CISBP	ZF_v3
ZNF148	M10239_2.00	CISBP	SP_KLF_v1
ZBTB17	M08878_2.00	CISBP	SP_KLF_v1
EPAS1	M09826_2.00	CISBP	HIF1A
BATF	M09971_2.00	CISBP	AP-1
NFE2L1	M04008_2.00	CISBP	AP-1
CDX4	M05129_2.00	CISBP	HD_v3
HOXD9	M05109_2.00	CISBP	HD_v3
PHOX2B	M03114_2.00	CISBP	PHOX_PROP
TFDP2	M08108_2.00	CISBP	E2F_v1
TFDP3	M08108_2.00	CISBP	E2F_v1
BCL11A	M08881_2.00	CISBP	ETS
CREB5	M04302_2.00	CISBP	ATF_v1
AC023509.3	M02872_2.00	CISBP	ATF_v1
ATF2	M04251_2.00	CISBP	ATF_v1
ATF3	M04323_2.00	CISBP	ATF_v1
CREB5	M04301_2.00	CISBP	ATF_v1
ATF6B	M04375_2.00	CISBP	ATF_v1
MAFB	M04040_2.00	CISBP	MAF_NRL
MAF	M04346_2.00	CISBP	MAF_NRL
MAFA	M04352_2.00	CISBP	MAF_NRL
BORCS8-MEF2B	M08149_2.00	CISBP	MEF
PPARA	M09295_2.00	CISBP	NR_DR1
ZSCAN10	M10212_2.00	CISBP	NRF1
RUNX1	M09371_2.00	CISBP	RUNX
KLF15	M04512_2.00	CISBP	SP_KLF_v2
WT1	M10292_2.00	CISBP	SP_KLF_v1
SP6	M04645_2.00	CISBP	SP_KLF_v2
SP9	M04645_2.00	CISBP	SP_KLF_v2
SP7	M10258_2.00	CISBP	SP_KLF_v1
TCF7	M05890_2.00	CISBP	TCF7_LEF
ZNF467	M08932_2.00	CISBP	ZF_v1
MAZ	M08870_2.00	CISBP	ZF_v1
ZNF432	M07773_2.00	CISBP	ZF_v1
ZNF774	M08373_2.00	CISBP	ZF_v1
ZNF529	M07678_2.00	CISBP	ZF_v1
ZNF341	M08892_2.00	CISBP	ZF_v1
ZNF770	M08955_2.00	CISBP	ZF_v1
ZNF394	M08318_2.00	CISBP	ZF_v1
AR	M03390_2.00	CISBP	NR3C
EBF3	M10461_2.00	CISBP	EBF
KLF11	M04554_2.00	CISBP	SP_KLF_v2
FOXB2	M03030_2.00	CISBP	FOX
TAL1	M08734_2.00	CISBP	GATA
KLF7	M08298_2.00	CISBP	SP_KLF_v1
TAL2	M09472_2.00	CISBP	GATA
GATA1	M07964_2.00	CISBP	GATA
TFAP2E	M04050_2.00	CISBP	TFAP2
ZNF597	M04531_2.00	CISBP	YY1_YY2
ZFP42	M04581_2.00	CISBP	YY1_YY2
NR5A2	M05593_2.00	CISBP	NR_half
NR0B1	M11434_2.00	CISBP	NR_half
KLF1	M08293_2.00	CISBP	SP_KLF_v2
KLF2	M04455_2.00	CISBP	SP_KLF_v2
KLF12	M04430_2.00	CISBP	SP_KLF_v2
RFX6	M03456_2.00	CISBP	RFX
RFX1	M05723_2.00	CISBP	RFX
DMRTA1	M04694_2.00	CISBP	DMRT
DMRTC2	M04686_2.00	CISBP	DMRT
DMRT1	M04683_2.00	CISBP	DMRT
DMRTA2	M04692_2.00	CISBP	DMRT
DMRTB1	M04692_2.00	CISBP	DMRT
DMRT2	M10434_2.00	CISBP	DMRT
HOXD4	M05276_2.00	CISBP	HD_v1
HOXA6	M04974_2.00	CISBP	HD_v1
HOXC6	M04974_2.00	CISBP	HD_v1
HOXC4	M05385_2.00	CISBP	HD_v1
HOXB7	M05407_2.00	CISBP	HD_v1
ZFHX2	M02089_2.00	CISBP	HD_v1
HOXB4	M05343_2.00	CISBP	HD_v1
LHX5	M04936_2.00	CISBP	HD_v1
HOXA1	M04959_2.00	CISBP	HD_v1
PBX4	M00276_2.00	CISBP	HD_v1
HOXD3	M05101_2.00	CISBP	HD_v1
HOXB5	M05054_2.00	CISBP	HD_v1
LHX4	M05064_2.00	CISBP	HD_v1
LHX4	M05066_2.00	CISBP	HD_v1
HOXD1	M05099_2.00	CISBP	HD_v1
ARGFX	M05369_2.00	CISBP	HD_v1
PRRX2	M05262_2.00	CISBP	HD_v1
SHOX2	M03204_2.00	CISBP	HD_v1
TLX2	M05020_2.00	CISBP	HD_v1
NOBOX	M09135_2.00	CISBP	HD_v1
HOXB1	M05057_2.00	CISBP	HD_v1
LHX8	M05212_2.00	CISBP	HD_v1
DLX2	M05028_2.00	CISBP	HD_v1
DLX3	M04924_2.00	CISBP	HD_v1
HOXB6	M04999_2.00	CISBP	HD_v1
DLX4	M05004_2.00	CISBP	HD_v1
HOXA4	M05381_2.00	CISBP	HD_v1
DLX1	M05178_2.00	CISBP	HD_v1
HOXC8	M04912_2.00	CISBP	HD_v1
DLX5	M04956_2.00	CISBP	HD_v1
HOXA7	M05069_2.00	CISBP	HD_v1
HOXB8	M05048_2.00	CISBP	HD_v1
NFATC4	M05701_2.00	CISBP	NFAT
NFATC1	M03449_2.00	CISBP	NFAT
NFAT5	M05710_2.00	CISBP	NFAT
LHX3	M09137_2.00	CISBP	HD_v1
DRGX	M03199_2.00	CISBP	PHOX_PROP
ALX1	M03226_2.00	CISBP	PHOX_PROP
LHX1	M05410_2.00	CISBP	HD_v1
ALX4	M03079_2.00	CISBP	PHOX_PROP
TLX1	M03160_2.00	CISBP	BARHL
BARHL1	M05091_2.00	CISBP	BARHL
HES2	M04060_2.00	CISBP	BHLH_v1
ATF6	M04254_2.00	CISBP	ATF_v2
CREB3L2	M02847_2.00	CISBP	ATF_v2
CREB3L4	M04294_2.00	CISBP	ATF_v2
HOXD8	M05310_2.00	CISBP	HD_v1
HMX3	M03233_2.00	CISBP	HD_v1
TPRX1	M03080_2.00	CISBP	HD_v2
CRX	M04950_2.00	CISBP	HD_v2
DMBX1	M03236_2.00	CISBP	HD_v2
PITX1	M03082_2.00	CISBP	HD_v2
RHOXF2	M05132_2.00	CISBP	HD_v2
RHOXF2B	M05132_2.00	CISBP	HD_v2
PITX2	M05231_2.00	CISBP	HD_v2
HEYL	M02791_2.00	CISBP	BHLH_v1
HES1	M04090_2.00	CISBP	BHLH_v1
HES4	M04090_2.00	CISBP	BHLH_v1
HES6	M04139_2.00	CISBP	BHLH_v1
SOHLH2	M04096_2.00	CISBP	BHLH_v1
CCDC169-SOHLH2	M04096_2.00	CISBP	BHLH_v1
HOXA11	M04897_2.00	CISBP	HD_v4
HOXB9	M05289_2.00	CISBP	HD_v4
HOXC9	M05331_2.00	CISBP	HD_v4
HOXD10	M05116_2.00	CISBP	HD_v4
IRF6	M05529_2.00	CISBP	IRF_STAT
CREBL2	M03649_2.00	CISBP	ATF_v1
SKOR2	M05740_2.00	CISBP	HBOX_v1
ATOH1	M04166_2.00	CISBP	BHLH_v2
MYOG	M04100_2.00	CISBP	BHLH_v2
FERD3L	M04140_2.00	CISBP	BHLH_v2
MYOD1	M04122_2.00	CISBP	BHLH_v2
TCF21	M04093_2.00	CISBP	BHLH_v3
NEUROG1	M04203_2.00	CISBP	BHLH_v3
ATOH7	M04193_2.00	CISBP	BHLH_v3
NEUROG3	M02800_2.00	CISBP	BHLH_v3
MESP2	M04212_2.00	CISBP	BHLH_v3
MESP2	M04213_2.00	CISBP	BHLH_v3
MSGN1	M04144_2.00	CISBP	BHLH_v1
ASCL2	M04207_2.00	CISBP	BHLH_v6
ZNF273	M08268_2.00	CISBP	BHLH_v6
NKX2-5	M05347_2.00	CISBP	NKX_v1
NKX2-5	M05346_2.00	CISBP	NKX_v1
NKX2-4	M05149_2.00	CISBP	NKX_v1
NKX2-6	M05149_2.00	CISBP	NKX_v1
NKX3-1	M05256_2.00	CISBP	NKX_v1
DBX2	M05256_2.00	CISBP	NKX_v1
NKX2-2	M10682_2.00	CISBP	NKX_v1
NKX6-3	M05242_2.00	CISBP	HBOX_v1
DBX1	M06489_2.00	CISBP	HD_v1
HLX	M06489_2.00	CISBP	HD_v1
KLF3	M04418_2.00	CISBP	SP_KLF_v2
KLF6	M04400_2.00	CISBP	SP_KLF_v2
TBX10	M03572_2.00	CISBP	TBX
TBX18	M05797_2.00	CISBP	TBX
TBX6	M05805_2.00	CISBP	TBX
TBX3	M05801_2.00	CISBP	TBX
TBX22	M11383_2.00	CISBP	TBX
ZIC5	M04471_2.00	CISBP	ZIC
TWIST2	M08052_2.00	CISBP	BHLH_v4
ARX	M03076_2.00	CISBP	PHOX_PROP
DUX3_HUMAN	M10633_2.00	CISBP	PHOX_PROP
NR2C1	M05598_2.00	CISBP	NR_half
NR2E1	M02394_2.00	CISBP	NR_half
BCL6	M04424_2.00	CISBP	BCL6
GLI3	M04416_2.00	CISBP	ZBTB_GLI
HIC1	M04568_2.00	CISBP	THAP_HIC
KLF10	M04489_2.00	CISBP	SP_KLF_v2
SNAI1	M04441_2.00	CISBP	BHLH_v5
SNAI3	M04607_2.00	CISBP	BHLH_v5
ZNF76	M04398_2.00	CISBP	ZNF143_ZNF76
ZNF641	M07615_2.00	CISBP	ZF_v2
GATA4	M03066_2.00	CISBP	GATA
TGIF2LX	M05194_2.00	CISBP	PKNOX_TGIF
TGIF2LY	M05313_2.00	CISBP	PKNOX_TGIF
POU2F3	M03306_2.00	CISBP	POU_v2
TBP	M08231_2.00	CISBP	POU_v2
TBPL2	M08231_2.00	CISBP	POU_v2
PROX2	M03445_2.00	CISBP	PROX1
SMAD5	M05743_2.00	CISBP	SMAD
ZNF18	M08901_2.00	CISBP	TBX
TFAP2D	M02758_2.00	CISBP	TFAP2
MESP1	M02794_2.00	CISBP	BHLH_v5
HAND2	M04150_2.00	CISBP	BHLH_v5
BHLHA15	M04195_2.00	CISBP	BHLH_v2
FOXD3	M03045_2.00	CISBP	FOX
FOXQ1	M04823_2.00	CISBP	FOX
GMEB1	M05737_2.00	CISBP	GMEB2
ZNF417	M07639_2.00	CISBP	E2F_v2
SOX1	M03497_2.00	CISBP	SOX
SOX7	M03517_2.00	CISBP	SOX
SOX2	M03519_2.00	CISBP	SOX
CIC	M03975_2.00	CISBP	SOX
ARID3B	M01666_2.00	CISBP	HD_v1
ARID3C	M01666_2.00	CISBP	HD_v1
ISL1	M04908_2.00	CISBP	HD_v1
ISL1	M04909_2.00	CISBP	HD_v1
HMX1	M05393_2.00	CISBP	HD_v1
HMX2	M05374_2.00	CISBP	HD_v1
PTF1A	M08736_2.00	CISBP	BHLH_v2
CREM	M04229_2.00	CISBP	ATF_v1
ATF1	M09485_2.00	CISBP	ATF_v1
MXD1	M08754_2.00	CISBP	BHLH_v1
RBPJL	M09519_2.00	CISBP	RBPJ_ZNF75
SIX4	M10646_2.00	CISBP	GRHL_SIX
SOX5	M05894_2.00	CISBP	SOX
ZEB2	M10096_2.00	CISBP	BHLH_v5
ZSCAN1	M04483_2.00	CISBP	ZCAN4
E4F1	M10255_2.00	CISBP	ATF_v1
NR2F6	M05642_2.00	CISBP	NR_IR1
NR1D1	M05605_2.00	CISBP	NR_DR2
SMAD1	M11286_2.00	CISBP	SOX
BARX2	M04915_2.00	CISBP	HD_v1
OTP	M04915_2.00	CISBP	HD_v1
HOXC5	M04915_2.00	CISBP	HD_v1
NKX1-2	M04915_2.00	CISBP	HD_v1
NKX1-1	M04915_2.00	CISBP	HD_v1
NANOGP8	M04915_2.00	CISBP	HD_v1
SEBOX	M04915_2.00	CISBP	HD_v1
MYF5	M09821_2.00	CISBP	BHLH_v6
DPRX	M05388_2.00	CISBP	HD_v2
FOXJ1	M10547_2.00	CISBP	FOX
GLI1	M02643_2.00	CISBP	ZBTB_GLI
KLF8	M10147_2.00	CISBP	SP_KLF_v2
KLF17	M04551_2.00	CISBP	SP_KLF_v2
SKOR1	M05830_2.00	CISBP	HBOX_v1
ZNF468	M07754_2.00	CISBP	ZF_v3
MSANTD3	M01259_2.00	CISBP	NKX_v2
NR1D2	M05659_2.00	CISBP	NR_DR2
NR1I3	M05619_2.00	CISBP	NR1_half
THRA	M11135_2.00	CISBP	NR_half
NR5A1	M05613_2.00	CISBP	NR_half
ESRRG	M05673_2.00	CISBP	NR_half
NR6A1	M05627_2.00	CISBP	NR_DR0
OSR1	M04477_2.00	CISBP	OSR
OSR2	M04521_2.00	CISBP	OSR
OVOL1	M04556_2.00	CISBP	OVOL_MYBL
OVOL2	M04447_2.00	CISBP	OVOL_MYBL
PLAGL2	M01171_2.00	CISBP	PLAGL2
RARB	M05565_2.00	CISBP	NR_IR0
RARG	M05650_2.00	CISBP	NR_IR0
RFX7	M05729_2.00	CISBP	RFX
SOX12	M05789_2.00	CISBP	SOX
SOX14	M05785_2.00	CISBP	SOX
SOX18	M05791_2.00	CISBP	SOX
THAP11	M09440_2.00	CISBP	THAP11
SETDB1	M11031_2.00	CISBP	THAP11
SIX5	M10739_2.00	CISBP	THAP11
THRB	M05633_2.00	CISBP	NR_ER5
NR1H3	M09264_2.00	CISBP	THR
VEZF1	M01172_2.00	CISBP	ZF_v2
ZBTB26	M04548_2.00	CISBP	ZBTB26
ZBTB32	M04390_2.00	CISBP	ZBTB32
ZNF135	M07647_2.00	CISBP	ZNF135
ZNF136	M08946_2.00	CISBP	ZNF136
ZNF140	M08945_2.00	CISBP	ZNF140
ZNF274	M04549_2.00	CISBP	ZNF274
ZNF382	M08904_2.00	CISBP	ZNF382
ZNF528	M08912_2.00	CISBP	ZNF528
ZNF682	M07718_2.00	CISBP	ZNF682
ZNF684	M04428_2.00	CISBP	ZNF684
ZNF75A	M04503_2.00	CISBP	RBPJ_ZNF75
ZNF75A	M04504_2.00	CISBP	RBPJ_ZNF75
ZSCAN29	M08271_2.00	CISBP	SMAD
GFI1	M04507_2.00	CISBP	GFI1
GFI1B	M04523_2.00	CISBP	GFI1
HOXA9	M04933_2.00	CISBP	HOXA9
SOX11	M11326_2.00	CISBP	SOX
SOX30	M05753_2.00	CISBP	SOX
TCFL5	M04074_2.00	CISBP	BHLH_v1
ZIM3	M08312_2.00	CISBP	ZIM3
ZNF257	M07719_2.00	CISBP	ZF_v1
ZNF343	M04404_2.00	CISBP	ZNF343
ZNF454	M07651_2.00	CISBP	ZNF454
ZNF610	M08327_2.00	CISBP	ZNF610
ZNF610	M07616_2.00	CISBP	ZNF610
ZNF675	M08381_2.00	CISBP	ZNF675
ZNF586	M08859_2.00	CISBP	ZNF675
ZNF707	M07661_2.00	CISBP	ZNF707
ZNF784	M04587_2.00	CISBP	ZNF784
ZNF8	M08961_2.00	CISBP	ZNF8
ZNF816	M07657_2.00	CISBP	ZNF816
ZNF85	M08295_2.00	CISBP	ZNF85
ZSCAN31	M04649_2.00	CISBP	ZSCAN31
PRDM9	M07610_2.00	CISBP	ZF_v1
ZNF444	M04530_2.00	CISBP	ZF_v3
ZNF444	M04529_2.00	CISBP	ZF_v3
ZNF16	M08251_2.00	CISBP	ZNF16
ZNF449	M08344_2.00	CISBP	ZNF449
ZNF652	M02938_2.00	CISBP	ZNF652
ZNF331	M08309_2.00	CISBP	ZNF331
ZNF331	M07585_2.00	CISBP	ZNF331
ZNF680	M08921_2.00	CISBP	ZNF680
ZNF708	M08360_2.00	CISBP	ZNF708
ZNF768	M08333_2.00	CISBP	ZNF786
SALL2	M10246_2.00	CISBP	SP_KLF_v1
ZNF543	M07652_2.00	CISBP	SP_KLF_v1
NANOG	M09139_2.00	CISBP	POU_v2
ZFP14	M07592_2.00	CISBP	ZFP14
ZKSCAN3	M07696_2.00	CISBP	ZKSCAN3
ZNF211	M07577_2.00	CISBP	ZNF211
ZNF214	M08314_2.00	CISBP	ZNF214
ZNF320	M08362_2.00	CISBP	ZNF320
ZNF324B	M07769_2.00	CISBP	ZNF324
ZNF324	M08858_2.00	CISBP	ZNF324
ZNF354A	M08914_2.00	CISBP	ZNF354A
ZNF418	M08376_2.00	CISBP	ZNF418
ZNF530	M07668_2.00	CISBP	ZF_v1
ZNF574	M08294_2.00	CISBP	ZNF574
ZNF667	M07737_2.00	CISBP	ZNF667
ZNF669	M07690_2.00	CISBP	ZNF669
ZNF701	M07618_2.00	CISBP	ZF_v1
ZNF75D	M07683_2.00	CISBP	RBPJ_ZNF75
