## Supplemental File 3 for "Rapid profiling of transcription factor-cofactor interaction networks reveals principles of epigenetic regulation"

### Sheet: Proteomic_differential
Uniprot_Acc	HGNC	TF cluster	Jurkat_data	SUDHL4_data	log2(FC)	Absent (NA) in SUDHL4, Present in Jurkat	Absent (NA) in Jurkat NA, Present in SUDHL4	Postive log2(FC) is more expressed in Jurkat
A0AVK6	E2F8	E2F_v1	NA	1.17486	NA	FALSE	TRUE
A6NMT0	DBX1	HD_v1	NA	NA	NA	FALSE	FALSE
O00409	FOXN3	FOX	NA	NA	NA	FALSE	FALSE
O00570	SOX1	SOX	NA	NA	NA	FALSE	FALSE
O00716	E2F3	E2F_v2	1.69152	0.380409	1.31111	FALSE	FALSE
O14503	BHLHE40	BHLH_v1	-0.779819	-1.84986	1.07004	FALSE	FALSE
O14867	BACH1	AP-1	-0.0949314	0.361412	-0.456343	FALSE	FALSE
O14896	IRF6	IRF_STAT	-1.76897	-1.39458	-0.374386	FALSE	FALSE
O14978	ZNF263	ZF_v1	NA	NA	NA	FALSE	FALSE
O15119	TBX3	TBX	-2.07952	-1.42944	-0.650079	FALSE	FALSE
O15350	TP73	TP53_like	NA	0.490709	NA	FALSE	TRUE
O15370	SOX12	SOX	-0.124686	NA	NA	TRUE	FALSE
O15516	CLOCK	BHLH_v1	NA	-0.925179	NA	FALSE	TRUE
O15525	MAFG	MAF_NRL	0.437102	0.443307	-0.00620446	FALSE	FALSE
O15525	MAFG	AP-1	0.437102	0.443307	-0.00620446	FALSE	FALSE
O43248	HOXC11	HD_v4	NA	NA	NA	FALSE	FALSE
O43474	KLF4	SP_KLF_v2	NA	NA	NA	FALSE	FALSE
O43474	KLF4	SP_KLF_v1	NA	NA	NA	FALSE	FALSE
O43524	FOXO3	FOX	1.44736	0.622365	0.824995	FALSE	FALSE
O43623	SNAI2	BHLH_v5	NA	NA	NA	FALSE	FALSE
O43829	ZBTB14	ZBTB14	0.18457	1.18944	-1.00487	FALSE	FALSE
O60248	SOX15	SOX	NA	-1.56415	NA	FALSE	TRUE
O60479	DLX3	HD_v1	NA	NA	NA	FALSE	FALSE
O60548	FOXD2	FOX	NA	NA	NA	FALSE	FALSE
O60675	MAFK	MAF_NRL	0.444534	1.17324	-0.728704	FALSE	FALSE
O60675	MAFK	AP-1	0.444534	1.17324	-0.728704	FALSE	FALSE
O60765	ZNF354A	ZNF354A	NA	NA	NA	FALSE	FALSE
O60902	SHOX2	HD_v1	-1.43401	NA	NA	TRUE	FALSE
O75030	MITF	BHLH_v1	-0.601978	2.02283	-2.62481	FALSE	FALSE
O75364	PITX3	HD_v2	NA	NA	NA	FALSE	FALSE
O75461	E2F6	E2F_v1	NA	-0.501871	NA	FALSE	TRUE
O75467	ZNF324	ZNF324	0.037137	-1.06998	1.10711	FALSE	FALSE
O75626	PRDM1	PRDM1	NA	-1.08018	NA	FALSE	TRUE
O75820	ZNF189	NFAT	NA	NA	NA	FALSE	FALSE
O75820	ZNF189	ZNF341_ZNF189	NA	NA	NA	FALSE	FALSE
O95096	NKX2-2	NKX_v2	NA	NA	NA	FALSE	FALSE
O95096	NKX2-2	NKX_v1	NA	NA	NA	FALSE	FALSE
O95365	ZBTB7A	ZBTB_GLI	0.0869247	0.357366	-0.270442	FALSE	FALSE
O95365	ZBTB7A	ETS	0.0869247	0.357366	-0.270442	FALSE	FALSE
O95644	NFATC1	NFAT	1.56703	4.18796	-2.62093	FALSE	FALSE
O95718	ESRRB	NR_half	NA	-1.77182	NA	FALSE	TRUE
O95863	SNAI1	BHLH_v5	NA	NA	NA	FALSE	FALSE
O95935	TBX18	TBX	NA	NA	NA	FALSE	FALSE
O95936	EOMES	TBX	NA	NA	NA	FALSE	FALSE
O95948	ONECUT2	ONECUT_CUX	NA	NA	NA	FALSE	FALSE
O96006	ZBED1	ZBTB33_ZBED1	NA	0.350082	NA	FALSE	TRUE
P01100	FOS	AP-1	0.252436	-1.95779	2.21023	FALSE	FALSE
P01100	FOS	ATF_v1	0.252436	-1.95779	2.21023	FALSE	FALSE
P04150	NR3C1	NR3C	0.80252	0.729795	0.0727257	FALSE	FALSE
P04198	MYCN	BHLH_v1	-0.967987	NA	NA	TRUE	FALSE
P04637	TP53	TP53_like	-0.172001	0.81903	-0.991031	FALSE	FALSE
P05412	JUN	ATF_v1	0.744293	-0.791298	1.53559	FALSE	FALSE
P05412	JUN	AP-1	0.744293	-0.791298	1.53559	FALSE	FALSE
P05549	TFAP2A	TFAP2	-0.793427	-0.378547	-0.41488	FALSE	FALSE
P06401	PGR	NR3C	NA	NA	NA	FALSE	FALSE
P08047	SP1	SP_KLF_v1	1.52934	0.520187	1.00915	FALSE	FALSE
P08047	SP1	SP_KLF_v2	1.52934	0.520187	1.00915	FALSE	FALSE
P08151	GLI1	ZBTB_GLI	NA	NA	NA	FALSE	FALSE
P08651	NFIC	NFI	-1.02904	-2.5381	1.50906	FALSE	FALSE
P09017	HOXC4	HD_v1	2.52867	NA	NA	TRUE	FALSE
P09629	HOXB7	HD_v1	NA	NA	NA	FALSE	FALSE
P0C7M4	RHOXF2B	HD_v2	NA	NA	NA	FALSE	FALSE
P10070	GLI2	ZBTB_GLI	NA	-0.989424	NA	FALSE	TRUE
P10071	GLI3	ZBTB_GLI	NA	-3.10277	NA	FALSE	TRUE
P10244	MYBL2	OVOL_MYBL	1.12772	1.43334	-0.305616	FALSE	FALSE
P10275	AR	NR3C	-1.26647	NA	NA	TRUE	FALSE
P10588	NR2F6	NR_IR1	-0.774627	-1.20442	0.429796	FALSE	FALSE
P10589	NR2F1	NR_IR1	-1.99046	-3.11426	1.1238	FALSE	FALSE
P10589	NR2F1	NR_DR1	-1.99046	-3.11426	1.1238	FALSE	FALSE
P10589	NR2F1	NR2_ER1	-1.99046	-3.11426	1.1238	FALSE	FALSE
P10589	NR2F1	NR_half	-1.99046	-3.11426	1.1238	FALSE	FALSE
P10827	THRA	NR_half	NA	-1.92402	NA	FALSE	TRUE
P10827	THRA	THR	NA	-1.92402	NA	FALSE	TRUE
P10914	IRF1	IRF_STAT	NA	NA	NA	FALSE	FALSE
P11308	ERG	ETS	NA	3.87971	NA	FALSE	TRUE
P11474	ESRRA	NR_IR3	-2.01668	-1.30485	-0.71183	FALSE	FALSE
P11474	ESRRA	NR_half	-2.01668	-1.30485	-0.71183	FALSE	FALSE
P11831	SRF	SRF	0.575366	0.664958	-0.0895926	FALSE	FALSE
P13056	NR2C1	NR_half	-0.0916986	0.30611	-0.397809	FALSE	FALSE
P13378	HOXD8	HD_v1	NA	-2.69302	NA	FALSE	TRUE
P13631	RARG	NR_IR0	NA	-1.34555	NA	FALSE	TRUE
P14316	IRF2	IRF_STAT	1.1737	0.51067	0.66303	FALSE	FALSE
P14921	ETS1	ETS	2.21952	2.71874	-0.49922	FALSE	FALSE
P15036	ETS2	ETS	NA	-0.302756	NA	FALSE	TRUE
P15172	MYOD1	BHLH_v5	NA	NA	NA	FALSE	FALSE
P15172	MYOD1	BHLH_v2	NA	NA	NA	FALSE	FALSE
P15173	MYOG	BHLH_v6	NA	NA	NA	FALSE	FALSE
P15173	MYOG	BHLH_v2	NA	NA	NA	FALSE	FALSE
P15336	ATF2	ATF_v1	0.92009	0.501973	0.418118	FALSE	FALSE
P15407	FOSL1	AP-1	-2.64181	-1.24919	-1.39261	FALSE	FALSE
P15407	FOSL1	ATF_v1	-2.64181	-1.24919	-1.39261	FALSE	FALSE
P15408	FOSL2	ATF_v1	-1.72655	-12.7011	10.9745	FALSE	FALSE
P15408	FOSL2	AP-1	-1.72655	-12.7011	10.9745	FALSE	FALSE
P15863	PAX1	PAX_v1	-0.0246503	4.76924	-4.79389	FALSE	FALSE
P15884	TCF4	BHLH_v5	0.435585	1.69767	-1.26208	FALSE	FALSE
P15976	GATA1	GATA	NA	NA	NA	FALSE	FALSE
P16220	CREB1	ATF_v1	0.849384	0.458387	0.390997	FALSE	FALSE
P17020	ZNF16	ZNF16	NA	NA	NA	FALSE	FALSE
P17028	ZNF24	ZNF24	0.715495	1.34374	-0.628241	FALSE	FALSE
P17029	ZKSCAN1	ZKSCAN1	0.330805	0.24775	0.0830551	FALSE	FALSE
P17098	ZNF8	ZNF8	2.06349	NA	NA	TRUE	FALSE
P17275	JUNB	AP-1	-1.5097	-0.40846	-1.10124	FALSE	FALSE
P17275	JUNB	ATF_v1	-1.5097	-0.40846	-1.10124	FALSE	FALSE
P17481	HOXB8	HD_v1	NA	-1.50313	NA	FALSE	TRUE
P17482	HOXB9	HD_v4	0.250549	NA	NA	TRUE	FALSE
P17483	HOXB4	HD_v1	NA	2.97328	NA	FALSE	TRUE
P17509	HOXB6	HD_v1	NA	-3.27409	NA	FALSE	TRUE
P17535	JUND	ATF_v1	0.7931	-0.998044	1.79114	FALSE	FALSE
P17535	JUND	AP-1	0.7931	-0.998044	1.79114	FALSE	FALSE
P17542	TAL1	BHLH_v1	3.55749	NA	NA	TRUE	FALSE
P17542	TAL1	GATA	3.55749	NA	NA	TRUE	FALSE
P17676	CEBPB	CEBP	0.469782	-0.723618	1.1934	FALSE	FALSE
P18146	EGR1	EGR	NA	-3.20758	NA	FALSE	TRUE
P18146	EGR1	SP_KLF_v1	NA	-3.20758	NA	FALSE	TRUE
P18846	ATF1	ATF_v1	1.06753	0.89251	0.17502	FALSE	FALSE
P18847	ATF3	ATF_v1	1.53856	-0.673278	2.21183	FALSE	FALSE
P18848	ATF4	ATF_v3	NA	0.835605	NA	FALSE	TRUE
P18850	ATF6	ATF_v2	-0.0437359	-1.26388	1.22014	FALSE	FALSE
P19419	ELK1	ETS	NA	-0.938615	NA	FALSE	TRUE
P19419	ELK1	ETS_SREBF	NA	-0.938615	NA	FALSE	TRUE
P19484	TFEB	BHLH_v1	1.41965	2.72224	-1.30259	FALSE	FALSE
P19532	TFE3	BHLH_v1	0.366027	0.341534	0.0244929	FALSE	FALSE
P19793	RXRA	NR_DR5	NA	-0.511731	NA	FALSE	TRUE
P19793	RXRA	NR_IR1	NA	-0.511731	NA	FALSE	TRUE
P19793	RXRA	NR_DR1	NA	-0.511731	NA	FALSE	TRUE
P19793	RXRA	NR_DR2	NA	-0.511731	NA	FALSE	TRUE
P20226	TBP	POU_v2	0.320728	-0.124931	0.445659	FALSE	FALSE
P20264	POU3F3	POU_v2	NA	-1.01759	NA	FALSE	TRUE
P20265	POU3F2	POU_v2	NA	-0.219809	NA	FALSE	TRUE
P20393	NR1D1	NR_DR2	NA	-1.0314	NA	FALSE	TRUE
P20823	HNF1A	HNF1	0.335254	NA	NA	TRUE	FALSE
P22415	USF1	BHLH_v1	1.16831	0.974188	0.194124	FALSE	FALSE
P22670	RFX1	RFX	-0.359376	0.335052	-0.694428	FALSE	FALSE
P23511	NFYA	NFY	2.33577	1.10055	1.23522	FALSE	FALSE
P23769	GATA2	GATA	NA	-0.755312	NA	FALSE	TRUE
P24468	NR2F2	NR_half	-3.4186	-3.28983	-0.128772	FALSE	FALSE
P25208	NFYB	NFY	0.198434	0.852779	-0.654345	FALSE	FALSE
P25490	YY1	YY1_YY2	1.20175	0.848078	0.353669	FALSE	FALSE
P27540	ARNT	HIF1A	-0.587706	-0.435504	-0.152203	FALSE	FALSE
P27540	ARNT	BHLH_v1	-0.587706	-0.435504	-0.152203	FALSE	FALSE
P28324	ELK4	ETS	NA	1.10743	NA	FALSE	TRUE
P28347	TEAD1	TEAD	-1.70713	-2.73606	1.02893	FALSE	FALSE
P28356	HOXD9	HD_v3	-0.0564871	-0.138648	0.0821607	FALSE	FALSE
P28360	MSX1	HD_v1	NA	NA	NA	FALSE	FALSE
P31260	HOXA10	HD_v3	NA	NA	NA	FALSE	FALSE
P31270	HOXA11	HD_v4	NA	NA	NA	FALSE	FALSE
P31271	HOXA13	HD_v3	NA	NA	NA	FALSE	FALSE
P31273	HOXC8	HD_v1	NA	NA	NA	FALSE	FALSE
P31275	HOXC12	HD_v4	NA	NA	NA	FALSE	FALSE
P31276	HOXC13	HD_v4	NA	NA	NA	FALSE	FALSE
P31277	HOXD11	HD_v4	NA	NA	NA	FALSE	FALSE
P32242	OTX1	HD_v2	0.0276481	0.0848893	-0.0572412	FALSE	FALSE
P32519	ELF1	ETS	0.798444	1.49599	-0.697549	FALSE	FALSE
P35453	HOXD13	HD_v3	NA	NA	NA	FALSE	FALSE
P35548	MSX2	HD_v1	NA	NA	NA	FALSE	FALSE
P35680	HNF1B	HNF1	NA	NA	NA	FALSE	FALSE
P35712	SOX6	SOX	NA	-1.05026	NA	FALSE	TRUE
P35716	SOX11	SOX	-0.662523	NA	NA	TRUE	FALSE
P35789	ZNF93	ZNF93	NA	NA	NA	FALSE	FALSE
P36508	ZNF76	ZNF143_ZNF76	NA	1.20348	NA	FALSE	TRUE
P37231	PPARG	NR_IR3	NA	0.0977962	NA	FALSE	TRUE
P37231	PPARG	NR_DR1	NA	0.0977962	NA	FALSE	TRUE
P40424	PBX1	MEIS_PBX	NA	-0.291227	NA	FALSE	TRUE
P40425	PBX2	MEIS_PBX_v2	0.750649	0.253094	0.497555	FALSE	FALSE
P40425	PBX2	MEIS_PBX	0.750649	0.253094	0.497555	FALSE	FALSE
P40426	PBX3	MEIS_PBX_v2	-0.271281	0.254616	-0.525897	FALSE	FALSE
P41161	ETV5	ETS	-0.501982	NA	NA	TRUE	FALSE
P41161	ETV5	ETS_FIG	-0.501982	NA	NA	TRUE	FALSE
P41162	ETV3	ETS	0.0855926	-0.317327	0.40292	FALSE	FALSE
P41182	BCL6	BCL6	NA	1.50192	NA	FALSE	TRUE
P41212	ETV6	ETS	1.00407	-1.9645	2.96857	FALSE	FALSE
P41225	SOX3	SOX	NA	NA	NA	FALSE	FALSE
P41970	ELK3	ETS	NA	NA	NA	FALSE	FALSE
P42224	STAT1	STAT	0.0367564	-2.19617	2.23292	FALSE	FALSE
P42224	STAT1	IRF_STAT	0.0367564	-2.19617	2.23292	FALSE	FALSE
P42229	STAT5A	STAT	0.322737	1.10454	-0.781807	FALSE	FALSE
P43694	GATA4	GATA	-1.14149	-0.0519129	-1.08957	FALSE	FALSE
P47902	CDX1	HD_v3	NA	NA	NA	FALSE	FALSE
P48378	RFX2	RFX	NA	-1.07748	NA	FALSE	TRUE
P48382	RFX5	RFX	0.656107	1.17444	-0.518329	FALSE	FALSE
P48431	SOX2	POU_v2	-0.246517	NA	NA	TRUE	FALSE
P48431	SOX2	SOX	-0.246517	NA	NA	TRUE	FALSE
P48436	SOX9	SOX	-2.42936	-0.89649	-1.53287	FALSE	FALSE
P48443	RXRG	NR_DR1	NA	NA	NA	FALSE	FALSE
P48443	RXRG	NR_IR0	NA	NA	NA	FALSE	FALSE
P48443	RXRG	NR_DR5	NA	NA	NA	FALSE	FALSE
P49711	CTCF	CTCF	0.697877	0.338515	0.359362	FALSE	FALSE
P49715	CEBPA	CEBP	-0.028407	NA	NA	TRUE	FALSE
P49716	CEBPD	CEBP	-0.294219	NA	NA	TRUE	FALSE
P50219	MNX1	HD_v1	NA	NA	NA	FALSE	FALSE
P50222	MEOX2	HD_v1	NA	NA	NA	FALSE	FALSE
P50548	ERF	ETS	-0.33856	-0.42949	0.09093	FALSE	FALSE
P50548	ERF	ERF_SREBF2	-0.33856	-0.42949	0.09093	FALSE	FALSE
P50548	ERF	ERF_NHLH1	-0.33856	-0.42949	0.09093	FALSE	FALSE
P50548	ERF	ETS_FIG	-0.33856	-0.42949	0.09093	FALSE	FALSE
P50549	ETV1	ETS	NA	NA	NA	FALSE	FALSE
P50549	ETV1	ETS_FIG	NA	NA	NA	FALSE	FALSE
P50553	ASCL1	BHLH_v6	NA	NA	NA	FALSE	FALSE
P50553	ASCL1	BHLH_v5	NA	NA	NA	FALSE	FALSE
P51692	STAT5B	STAT	-0.246682	1.39642	-1.6431	FALSE	FALSE
P51843	NR0B1	NR_half	NA	NA	NA	FALSE	FALSE
P52630	STAT2	IRF_STAT	-0.358959	-0.28876	-0.0701989	FALSE	FALSE
P52747	ZNF143	ZNF143_ZNF76	0.889623	0.987832	-0.0982084	FALSE	FALSE
P52945	PDX1	HD_v1	NA	NA	NA	FALSE	FALSE
P52952	NKX2-5	NKX_v1	NA	NA	NA	FALSE	FALSE
P52952	NKX2-5	NKX_v2	NA	NA	NA	FALSE	FALSE
P53567	CEBPG	ATF_v3	1.1232	-0.295269	1.41847	FALSE	FALSE
P53567	CEBPG	CEBP	1.1232	-0.295269	1.41847	FALSE	FALSE
P55055	NR1H2	NR_DR1	NA	-1.0161	NA	FALSE	TRUE
P55055	NR1H2	NR_IR3	NA	-1.0161	NA	FALSE	TRUE
P55316	FOXG1	FOX	NA	-1.22045	NA	FALSE	TRUE
P55317	FOXA1	FOX	-1.36132	-1.9206	0.55928	FALSE	FALSE
P55771	PAX9	PAX_v1	2.48451	NA	NA	TRUE	FALSE
P56177	DLX1	HD_v1	NA	NA	NA	FALSE	FALSE
P56178	DLX5	HD_v1	NA	NA	NA	FALSE	FALSE
P56693	SOX10	SOX	NA	NA	NA	FALSE	FALSE
P57073	SOX8	SOX	NA	NA	NA	FALSE	FALSE
P57682	KLF3	SP_KLF_v2	0.101418	-5.65237	5.75379	FALSE	FALSE
P61244	MAX	BHLH_v1	0.987626	0.611823	0.375804	FALSE	FALSE
P61296	HAND2	BHLH_v5	NA	NA	NA	FALSE	FALSE
P61296	HAND2	BHLH_v4	NA	NA	NA	FALSE	FALSE
P78337	PITX1	HD_v2	0.165222	2.53584	-2.37062	FALSE	FALSE
P78545	ELF3	ETS	-0.262366	-1.25352	0.991154	FALSE	FALSE
P84022	SMAD3	SMAD	NA	0.825643	NA	FALSE	TRUE
P84550	SKOR1	HBOX_v1	NA	-2.08231	NA	FALSE	TRUE
P85037	FOXK1	FOX	0.570447	0.784863	-0.214416	FALSE	FALSE
Q00613	HSF1	HSF	0.6853	-0.192548	0.877848	FALSE	FALSE
Q00653	NFKB2	NFKB_REL	0.107251	0.434705	-0.327454	FALSE	FALSE
Q00978	IRF9	IRF_STAT	-0.607561	-0.182307	-0.425254	FALSE	FALSE
Q01094	E2F1	E2F_v2	NA	NA	NA	FALSE	FALSE
Q01094	E2F1	E2F_v1	NA	NA	NA	FALSE	FALSE
Q01101	INSM1	INSM1	NA	-0.221903	NA	FALSE	TRUE
Q01167	FOXK2	FOX	1.24957	-0.245536	1.4951	FALSE	FALSE
Q01201	RELB	RELB	-0.305558	1.96092	-2.26648	FALSE	FALSE
Q01543	FLI1	ETS	1.89135	5.31186	-3.42051	FALSE	FALSE
Q01543	FLI1	ETS_FIG	1.89135	5.31186	-3.42051	FALSE	FALSE
Q01664	TFAP4	ETS_FIG	1.01615	-0.0195205	1.03567	FALSE	FALSE
Q01664	TFAP4	BHLH_v1	1.01615	-0.0195205	1.03567	FALSE	FALSE
Q01664	TFAP4	BHLH_v2	1.01615	-0.0195205	1.03567	FALSE	FALSE
Q01851	POU4F1	POU_v1	NA	NA	NA	FALSE	FALSE
Q02078	MEF2A	MEF	NA	0.918288	NA	FALSE	TRUE
Q02086	SP2	SP_KLF_v1	0.736905	0.848873	-0.111968	FALSE	FALSE
Q02446	SP4	SP_KLF_v2	1.61221	0.858845	0.753366	FALSE	FALSE
Q02446	SP4	SP_KLF_v1	1.61221	0.858845	0.753366	FALSE	FALSE
Q02447	SP3	SP_KLF_v2	1.03491	0.760965	0.273949	FALSE	FALSE
Q02548	PAX5	PAX_v1	-0.502492	4.37663	-4.87912	FALSE	FALSE
Q02556	IRF8	IRF_STAT	-0.344402	4.72963	-5.07403	FALSE	FALSE
Q02930	CREB5	ATF_v1	NA	1.12682	NA	FALSE	TRUE
Q03052	POU3F1	POU_v2	NA	NA	NA	FALSE	FALSE
Q04741	EMX1	HD_v1	NA	NA	NA	FALSE	FALSE
Q04743	EMX2	HD_v1	NA	NA	NA	FALSE	FALSE
Q05925	EN1	HD_v1	NA	NA	NA	FALSE	FALSE
Q06330	RBPJ	RBPJ_ZNF75	0.341268	-1.60844	1.94971	FALSE	FALSE
Q06413	MEF2C	MEF	NA	2.17272	NA	FALSE	TRUE
Q06546	GABPA	ETS	0.580246	0.172081	0.408165	FALSE	FALSE
Q06710	PAX8	PAX_v1	-2.23801	NA	NA	TRUE	FALSE
Q06945	SOX4	SOX	1.85137	-1.49087	3.34224	FALSE	FALSE
Q07687	DLX2	HD_v1	NA	NA	NA	FALSE	FALSE
Q0VGE8	ZNF816	ZNF816	NA	NA	NA	FALSE	FALSE
Q10586	DBP	HLF_like	NA	NA	NA	FALSE	FALSE
Q10587	TEF	HLF_like	2.02727	-0.2733	2.30057	FALSE	FALSE
Q12772	SREBF2	SREBF	-0.327122	0.928575	-1.2557	FALSE	FALSE
Q12772	SREBF2	BHLH_v1	-0.327122	0.928575	-1.2557	FALSE	FALSE
Q12772	SREBF2	ERF_SREBF2	-0.327122	0.928575	-1.2557	FALSE	FALSE
Q12772	SREBF2	ETS_SREBF	-0.327122	0.928575	-1.2557	FALSE	FALSE
Q12778	FOXO1	ETS	-0.0949253	3.48509	-3.58002	FALSE	FALSE
Q12778	FOXO1	FOX	-0.0949253	3.48509	-3.58002	FALSE	FALSE
Q12800	TFCP2	GRHL_SIX	-0.364537	-0.242091	-0.122446	FALSE	FALSE
Q12948	FOXC1	FOX	-0.434297	-1.60802	1.17372	FALSE	FALSE
Q12968	NFATC3	NFAT	2.01159	2.05848	-0.0468847	FALSE	FALSE
Q13118	KLF10	SP_KLF_v1	NA	-1.50325	NA	FALSE	TRUE
Q13118	KLF10	SP_KLF_v2	NA	-1.50325	NA	FALSE	TRUE
Q13127	REST	REST	0.326862	NA	NA	TRUE	FALSE
Q13207	TBX2	TBX	NA	NA	NA	FALSE	FALSE
Q13351	KLF1	SP_KLF_v1	NA	NA	NA	FALSE	FALSE
Q13351	KLF1	SP_KLF_v2	NA	NA	NA	FALSE	FALSE
Q13422	IKZF1	ETS	3.05798	4.9829	-1.92492	FALSE	FALSE
Q13469	NFATC2	NFAT	2.64079	3.16098	-0.520197	FALSE	FALSE
Q13562	NEUROD1	BHLH_v4	NA	-0.745378	NA	FALSE	TRUE
Q13887	KLF5	SP_KLF_v1	-1.02751	-1.38091	0.3534	FALSE	FALSE
Q13950	RUNX2	RUNX	-0.916036	0.377546	-1.29358	FALSE	FALSE
Q13952	NFYC	NFY	0.541538	0.241434	0.300104	FALSE	FALSE
Q14119	VEZF1	ZF_v2	1.19736	0.283474	0.913884	FALSE	FALSE
Q14186	TFDP1	E2F_v1	0.123161	0.686115	-0.562953	FALSE	FALSE
Q14188	TFDP2	E2F_v1	NA	-0.154261	NA	FALSE	TRUE
Q14209	E2F2	E2F_v2	NA	2.22784	NA	FALSE	TRUE
Q14469	HES1	BHLH_v1	NA	-0.541269	NA	FALSE	TRUE
Q14494	NFE2L1	AP-1	NA	NA	NA	FALSE	FALSE
Q14592	ZNF460	ZNF460	NA	-1.05916	NA	FALSE	TRUE
Q14593	ZNF273	BHLH_v6	NA	NA	NA	FALSE	FALSE
Q14653	IRF3	IRF_STAT	0.533053	0.689443	-0.15639	FALSE	FALSE
Q14872	MTF1	MTF1	NA	0.316982	NA	FALSE	TRUE
Q15306	IRF4	IRF_STAT	-0.194219	-0.741482	0.547263	FALSE	FALSE
Q15329	E2F5	E2F_v2	0.579932	0.859835	-0.279903	FALSE	FALSE
Q15475	SIX1	GRHL_SIX	NA	NA	NA	FALSE	FALSE
Q15561	TEAD4	TEAD	-0.311802	NA	NA	TRUE	FALSE
Q15583	TGIF1	PKNOX_TGIF	0.328835	-0.0814885	0.410324	FALSE	FALSE
Q15699	ALX1	PHOX_PROP	NA	NA	NA	FALSE	FALSE
Q15723	ELF2	ETS	-0.0789291	-0.0841784	0.00524936	FALSE	FALSE
Q15744	CEBPE	CEBP	NA	NA	NA	FALSE	FALSE
Q15784	NEUROD2	BHLH_v3	NA	-19.257	NA	FALSE	TRUE
Q15797	SMAD1	SOX	-0.197501	-0.0208529	-0.176648	FALSE	FALSE
Q15853	USF2	BHLH_v1	1.0618	0.927857	0.133944	FALSE	FALSE
Q16236	NFE2L2	AP-1	NA	NA	NA	FALSE	FALSE
Q16254	E2F4	E2F_v2	1.25496	0.484445	0.77052	FALSE	FALSE
Q16254	E2F4	E2F_v1	1.25496	0.484445	0.77052	FALSE	FALSE
Q16621	NFE2	AP-1	NA	-1.1569	NA	FALSE	TRUE
Q16649	NFIL3	HLF_like	0.388646	-1.81492	2.20357	FALSE	FALSE
Q16656	NRF1	NRF1	0.813591	1.23579	-0.422195	FALSE	FALSE
Q16665	HIF1A	HIF1A	NA	NA	NA	FALSE	FALSE
Q2KHR2	RFX7	RFX	1.34122	1.32776	0.0134542	FALSE	FALSE
Q3SY56	SP6	SP_KLF_v2	NA	-1.16606	NA	FALSE	TRUE
Q53GI3	ZNF394	ZF_v1	NA	NA	NA	FALSE	FALSE
Q5HYK9	ZNF667	ZNF667	NA	-0.116019	NA	FALSE	TRUE
Q5SQQ9	VAX1	HD_v1	NA	NA	NA	FALSE	FALSE
Q5VTD9	GFI1B	GFI1	NA	NA	NA	FALSE	FALSE
Q66K89	E4F1	ATF_v1	NA	-0.184102	NA	FALSE	TRUE
Q6DJT9	PLAG1	PLAG1	NA	NA	NA	FALSE	FALSE
Q6IQ21	ZNF770	ZF_v1	-1.10382	-0.85615	-0.247667	FALSE	FALSE
Q6ISB3	GRHL2	GRHL_SIX	-1.01207	-1.45024	0.438167	FALSE	FALSE
Q6ZN30	BNC2	AP-1	NA	NA	NA	FALSE	FALSE
Q70SY1	CREB3L2	ATF_v2	NA	NA	NA	FALSE	FALSE
Q7Z7K2	ZNF467	ZF_v1	NA	NA	NA	FALSE	FALSE
Q86T24	ZBTB33	ZBTB33_ZBED1	-0.393012	-0.264882	-0.12813	FALSE	FALSE
Q8IUE1	TGIF2LX	PKNOX_TGIF	NA	NA	NA	FALSE	FALSE
Q8IVH2	FOXP4	FOX	0.529484	0.385142	0.144342	FALSE	FALSE
Q8IVW6	ARID3B	HD_v1	-0.0908416	-0.116505	0.0256639	FALSE	FALSE
Q8IWY8	ZSCAN29	SMAD	NA	0.741793	NA	FALSE	TRUE
Q8N0Y2	ZNF444	ZF_v3	0.649447	0.137154	0.512293	FALSE	FALSE
Q8N196	SIX5	THAP11	0.222128	-1.05219	1.27431	FALSE	FALSE
Q8NDX6	ZNF740	ZF_v2	NA	0.350035	NA	FALSE	TRUE
Q8NFJ8	BHLHE22	BHLH_v3	NA	NA	NA	FALSE	FALSE
Q8NFJ8	BHLHE22	BHLH_v6	NA	NA	NA	FALSE	FALSE
Q8TAU0	NKX2-3	NKX_v1	NA	NA	NA	FALSE	FALSE
Q8TD23	ZNF675	ZNF675	NA	NA	NA	FALSE	FALSE
Q8TDD2	SP7	SP_KLF_v1	NA	-0.164296	NA	FALSE	TRUE
Q8TF45	ZNF418	ZNF418	NA	NA	NA	FALSE	FALSE
Q8TF68	ZNF384	ZNF384	1.24078	0.212763	1.02802	FALSE	FALSE
Q92481	TFAP2B	TFAP2	-1.89867	-1.09435	-0.80432	FALSE	FALSE
Q92754	TFAP2C	TFAP2	NA	-2.00406	NA	FALSE	TRUE
Q92786	PROX1	PROX1	-0.411356	-0.637516	0.22616	FALSE	FALSE
Q92826	HOXB13	ETS	NA	NA	NA	FALSE	FALSE
Q92826	HOXB13	HD_v3	NA	NA	NA	FALSE	FALSE
Q92858	ATOH1	BHLH_v2	NA	NA	NA	FALSE	FALSE
Q92908	GATA6	GATA	-1.02479	-1.71778	0.692991	FALSE	FALSE
Q92985	IRF7	IRF_STAT	NA	NA	NA	FALSE	FALSE
Q96A47	ISL2	HD_v1	NA	NA	NA	FALSE	FALSE
Q96AV8	E2F7	E2F_v1	NA	-0.668159	NA	FALSE	TRUE
Q96BA8	CREB3L1	ATF_v2	NA	NA	NA	FALSE	FALSE
Q96BR6	ZNF669	ZNF669	NA	NA	NA	FALSE	FALSE
Q96C28	ZNF707	ZNF707	NA	NA	NA	FALSE	FALSE
Q96EK4	THAP11	THAP11	-0.256948	0.339119	-0.596067	FALSE	FALSE
Q96GC6	ZNF274	ZNF274	NA	NA	NA	FALSE	FALSE
Q96H12	MSANTD3	NKX_v2	-1.70104	NA	NA	TRUE	FALSE
Q96LW9	ZSCAN31	ZSCAN31	NA	NA	NA	FALSE	FALSE
Q96LX8	ZNF597	YY1_YY2	1.17242	-0.122646	1.29507	FALSE	FALSE
Q96MA1	DMRTB1	DMRT	NA	NA	NA	FALSE	FALSE
Q96PQ6	ZNF317	ZNF317	NA	-1.41364	NA	FALSE	TRUE
Q96PQ6	ZNF317	SOX	NA	-1.41364	NA	FALSE	TRUE
Q96QS3	ARX	PHOX_PROP	NA	NA	NA	FALSE	FALSE
Q96RK0	CIC	SOX	-0.0293849	-0.228568	0.199183	FALSE	FALSE
Q96SC8	DMRTA2	DMRT	NA	NA	NA	FALSE	FALSE
Q96SF7	TBX15	TBX	NA	NA	NA	FALSE	FALSE
Q96T25	ZIC5	ZIC	NA	NA	NA	FALSE	FALSE
Q99453	PHOX2B	PHOX_PROP	NA	0.550753	NA	FALSE	TRUE
Q99583	MNT	BHLH_v1	0.715448	-0.382001	1.09745	FALSE	FALSE
Q99594	TEAD3	TEAD	-1.38851	-1.93668	0.548168	FALSE	FALSE
Q99607	ELF4	ETS	-0.183574	1.88624	-2.06982	FALSE	FALSE
Q99612	KLF6	SP_KLF_v2	NA	NA	NA	FALSE	FALSE
Q99626	CDX2	HD_v3	-0.842322	0.125397	-0.967719	FALSE	FALSE
Q99684	GFI1	GFI1	NA	0.530565	NA	FALSE	TRUE
Q99697	PITX2	HD_v2	0.950015	-0.74016	1.69018	FALSE	FALSE
Q99717	SMAD5	SMAD	-0.10559	0.891296	-0.996887	FALSE	FALSE
Q99743	NPAS2	BHLH_v1	NA	NA	NA	FALSE	FALSE
Q99801	NKX3-1	NKX_v1	NA	NA	NA	FALSE	FALSE
Q99811	PRRX2	HD_v1	NA	NA	NA	FALSE	FALSE
Q99929	ASCL2	BHLH_v6	NA	NA	NA	FALSE	FALSE
Q99941	ATF6B	ATF_v1	NA	NA	NA	FALSE	FALSE
Q99958	FOXC2	FOX	NA	NA	NA	FALSE	FALSE
Q9BQY4	RHOXF2	HD_v2	NA	NA	NA	FALSE	FALSE
Q9BRP0	OVOL2	OVOL_MYBL	NA	-2.54161	NA	FALSE	TRUE
Q9BRR0	ZKSCAN3	ZKSCAN3	NA	0.101786	NA	FALSE	TRUE
Q9BT81	SOX7	SOX	-0.13195	NA	NA	TRUE	FALSE
Q9BXK1	KLF16	SP_KLF_v2	0.629143	0.548167	0.0809763	FALSE	FALSE
Q9BYN7	ZNF341	ZF_v1	NA	NA	NA	FALSE	FALSE
Q9BYN7	ZNF341	ZNF341_ZNF189	NA	NA	NA	FALSE	FALSE
Q9BYV9	BACH2	ATF_v1	2.26837	3.07435	-0.805977	FALSE	FALSE
Q9BYV9	BACH2	AP-1	2.26837	3.07435	-0.805977	FALSE	FALSE
Q9C0J9	BHLHE41	BHLH_v1	NA	-1.96972	NA	FALSE	TRUE
Q9GZN2	TGIF2	PKNOX_TGIF	NA	1.2352	NA	FALSE	TRUE
Q9H161	ALX4	PHOX_PROP	NA	NA	NA	FALSE	FALSE
Q9H165	BCL11A	ETS	2.72413	4.30544	-1.58131	FALSE	FALSE
Q9H334	FOXP1	FOX	0.104306	1.19055	-1.08625	FALSE	FALSE
Q9H3D4	TP63	TP53_like	-0.7293	-1.19595	0.466652	FALSE	FALSE
Q9H4W6	EBF3	EBF	NA	1.71545	NA	FALSE	TRUE
Q9H5H4	ZNF768	ZNF786	-0.270165	-0.733195	0.463031	FALSE	FALSE
Q9H6I2	SOX17	SOX	NA	NA	NA	FALSE	FALSE
Q9HAP2	MLXIP	BHLH_v1	NA	-1.32403	NA	FALSE	TRUE
Q9HBE1	PATZ1	SP_KLF_v1	-0.280115	0.209419	-0.489534	FALSE	FALSE
Q9HBZ2	ARNT2	BHLH_v1	NA	NA	NA	FALSE	FALSE
Q9NP71	MLXIPL	BHLH_v1	NA	NA	NA	FALSE	FALSE
Q9NPC8	SIX2	GRHL_SIX	NA	NA	NA	FALSE	FALSE
Q9NQX6	ZNF331	ZNF331	NA	NA	NA	FALSE	FALSE
Q9NV72	ZNF701	ZF_v1	NA	NA	NA	FALSE	FALSE
Q9NVV9	THAP1	THAP_HIC	0.851871	0.345667	0.506204	FALSE	FALSE
Q9NY43	BARHL2	BARHL	NA	NA	NA	FALSE	FALSE
Q9NYD6	HOXC10	HD_v4	NA	-1.09963	NA	FALSE	TRUE
Q9NZI5	GRHL1	GRHL_SIX	NA	-0.902927	NA	FALSE	TRUE
Q9P0K8	FOXJ2	FOX	1.42556	-0.86868	2.29424	FALSE	FALSE
Q9P0K8	FOXJ2	ETS	1.42556	-0.86868	2.29424	FALSE	FALSE
Q9UBX2	DUX4	DUX	NA	NA	NA	FALSE	FALSE
Q9UDV7	ZNF282	ZNF282	0.0699964	-3.63704	3.70703	FALSE	FALSE
Q9UH92	MLX	BHLH_v1	NA	-0.21636	NA	FALSE	TRUE
Q9UIU6	SIX4	GRHL_SIX	-1.00532	-1.6741	0.668774	FALSE	FALSE
Q9UJU2	LEF1	TCF7_LEF	5.99323	2.22649	3.76673	FALSE	FALSE
Q9UJU5	FOXD3	FOX	NA	NA	NA	FALSE	FALSE
Q9UKD1	GMEB2	GMEB2	0.861176	1.01707	-0.155892	FALSE	FALSE
Q9ULX9	MAFF	MAF_NRL	-0.53812	-0.208202	-0.329918	FALSE	FALSE
Q9UN79	SOX13	SOX	-1.1519	NA	NA	TRUE	FALSE
Q9UPG8	PLAGL2	PLAGL2	1.24137	NA	NA	TRUE	FALSE
Q9UPW0	FOXJ3	FOX	1.92242	0.521518	1.4009	FALSE	FALSE
Q9UQR1	ZNF148	ZF_v3	0.886545	0.23677	0.649776	FALSE	FALSE
Q9UQR1	ZNF148	SP_KLF_v1	0.886545	0.23677	0.649776	FALSE	FALSE
Q9Y2D9	ZNF652	ZNF652	NA	-0.347414	NA	FALSE	TRUE
Q9Y2L8	ZKSCAN5	ZKSCAN5	NA	NA	NA	FALSE	FALSE
Q9Y2X9	ZNF281	ZF_v3	0.842202	0.673051	0.169151	FALSE	FALSE
Q9Y2Y4	ZBTB32	ZBTB32	NA	-0.093972	NA	FALSE	TRUE
Q9Y2Y9	KLF13	SP_KLF_v2	NA	0.839821	NA	FALSE	TRUE
Q9Y330	ZBTB12	ZBTB12	NA	-0.63315	NA	FALSE	TRUE
Q9Y467	SALL2	SP_KLF_v1	NA	-0.332325	NA	FALSE	TRUE
Q9Y4X4	KLF12	SP_KLF_v1	3.12546	1.05352	2.07194	FALSE	FALSE
Q9Y4X4	KLF12	SP_KLF_v2	3.12546	1.05352	2.07194	FALSE	FALSE
Q9Y692	GMEB1	GMEB2	0.261682	0.907661	-0.645979	FALSE	FALSE
